# Deep Divergences Among Inconspicuously Colored Clades of *Epipedobates* Poison Frogs

**DOI:** 10.1101/2023.06.29.547117

**Authors:** Karem López-Hervas, Juan C. Santos, Santiago R. Ron, Mileidy Betancourth-Cundar, David C. Cannatella, Rebecca D. Tarvin

**Author notes:** Current Address: Department of Evolutionary Genetics, Max Planck Institute for Evolutionary Biology, Plön, Germany 24306 (Karem López-Hervas).

## Abstract

Poison frogs (Dendrobatidae) are famous for their aposematic species, having a combination of diverse color patterns and defensive skin toxins, yet most species in this family are inconspicuously colored and considered non-aposematic. *Epipedobates* is among the youngest genus-level clades of Dendrobatidae that includes both aposematic and inconspicuous species. Using Sanger-sequenced mitochondrial and nuclear markers, we demonstrate deep genetic divergences among inconspicuous species of *Epipedobates* but relatively shallow genetic divergences among conspicuous species. Our phylogenetic analysis includes broad geographic sampling of the inconspicuous lineages typically identified as *E. boulengeri* and *E. espinosai*, which reveals two putative new species, one in west-central Colombia (*E.* sp. 1) and the other in north-central Ecuador (*E.* aff. *espinosai*). We conclude that *E. darwinwallacei* is a junior subjective synonym of *E. espinosai*. We also clarify the geographic distributions of inconspicuous *Epipedobates* species including the widespread *E. boulengeri.* We provide a qualitative assessment of the phenotypic diversity in each nominal species, with a focus on the color and pattern of inconspicuous species. We conclude that *Epipedobates* contains eight known valid species, six of which are inconspicuous. A relaxed molecular clock analysis suggests that the most recent common ancestor of *Epipedobates* is ∼11.1 million years old, which nearly doubles previous estimates. Last, genetic information points to a center of species diversity in the Chocó at the southwestern border of Colombia with Ecuador. A Spanish translation this text is available in the supplementary materials on the publisher’s website (biorxiv does not allow posting in non-English languages).
