## Supplementary Table S1 for "Deep Divergences Among Inconspicuously Colored Clades of *Epipedobates* Poison Frogs"

### Sheet: Sheet1
INGROUPS
Genus	Species	Current name	Locality	Province/ Department	Country	Catalog Number	Field Number	Latitude	Longitude	12S-16S	CYTB	CR	BMP2	H3	KV1.3
Epipedobates	boulengeri	sp 1	La Barra	Valle de Cauca	Colombia	ANDES:A:2455	RDT0147	3.98506	-77.3767	OR489010	OR179789	OR734702	OR179834	OR179851	--
Epipedobates	boulengeri	sp 1	Ladrilleros	Valle de Cauca	Colombia	ANDES:A:2460	RDT0152	3.95088	-77.3583	OR489011	OR179790	OR734703	OR179835	OR179875	--
Epipedobates	boulengeri	sp 1	Ladrilleros	Valle de Cauca	Colombia	ANDES:A:2464	RDT0156	3.9449	-77.3644	OR489012	OR179791	OR734704	OR179836	OR179880	--
Epipedobates	boulengeri	boulengeri ss	Maragrícola	Nariño	Colombia	ANDES:A:2468	RDT0173	1.68084	-78.7492	OR488990	OR179769	OR734679	OR179810	OR179862	--
Epipedobates	boulengeri	boulengeri ss	Maragrícola	Nariño	Colombia	ANDES:A:2471	RDT0176	1.68084	-78.7492	OR488991	OR179770	OR734680	OR179811	OR179863	--
Epipedobates	boulengeri	aff espinosai	La Nutria	Nariño	Colombia	ANDES:A:2476	RDT0181	1.36083	-78.1808	OR488977	OR179756	OR734663	OR179794	OR179840	--
Epipedobates	boulengeri	boulengeri ss	Isla Gorgona	Cauca	Colombia	ANDES:A:3700	RDT0211	2.96461	-78.1738	OR488992	OR179771	OR734681	OR179812	--	--
Epipedobates	narinensis	narinensis	Biotopo	Nariño	Colombia	ANDES:A:3708	RDT0219	1.409	-78.2812	OR489008	OR179787	OR734700	OR179832	--	--
Epipedobates	narinensis	narinensis	Biotopo	Nariño	Colombia	ANDES:A:3709	RDT0220	1.40865	-78.2812	OR489009	OR179788	OR734701	OR179833	--	--
Epipedobates	boulengeri	sp 1	Danubio	Valle de Cauca	Colombia	ANDES:A:3720	RDT0231	3.61153	-76.8852	OR489013	OR179792	OR734705	OR179837	--	--
Epipedobates	anthonyi	anthonyi	Type	El Oro	Ecuador	NA	NA	-3.6375	-79.5483	--	--	--	--	--	--
Epipedobates	darwinwallacei	darwinwallacei	Type	Pichincha	Ecuador	NA	NA	-0.12892	-78.7544	--	--	--	--	--	--
Epipedobates	espinosai	espinosai	Type	Santo Domingo de los Tsachilas	Ecuador	NA	NA	-0.24111	-79.2589	--	--	--	--	--	--
Epipedobates	machalilla	machalilla	Type	Los Ríos	Ecuador	NA	NA	-1.66667	-80.7833	--	--	--	--	--	--
Epipedobates	narinensis	narinensis	Type	Nariño	Colombia	NA	NA	1.41125	-78.2851	--	--	--	--	--	--
Epipedobates	tricolor	tricolor	Type	Bolivar	Ecuador	NA	NA	-1.2804	-79.132	--	--	--	--	--	--
Epipedobates	boulengeri	boulengeri ss	San Lorenzo	Esmeraldas	Ecuador	QCAZ:A:23098	--	1.268	-78.807	OR488993	OR179772	OR734682	OR179813	OR179878	--
Epipedobates	boulengeri	boulengeri ss	San Lorenzo	Esmeraldas	Ecuador	QCAZ:A:23099	--	1.268	-78.807	OR488994	OR179773	--	OR179814	OR179877	--
Epipedobates	boulengeri	aff espinosai	Maldonado	Pichincha	Ecuador	QCAZ:A:23969	--	0.104	-79.103	OR488978	OR179757	OR734664	OR179795	OR179859	--
Epipedobates	boulengeri	aff espinosai	La Tortuga	Esmeraldas	Ecuador	QCAZ:A:24937	--	0.608	-79.951	OR488979	OR179758	OR734665	OR179796	OR179841	--
Epipedobates	boulengeri	aff espinosai	La Tortuga	Esmeraldas	Ecuador	QCAZ:A:24940	--	0.608	-79.951	OR488980	OR179759	OR734666	OR179797	OR179860	--
Epipedobates	boulengeri	boulengeri ss	Urbina	Esmeraldas	Ecuador	QCAZ:A:32077	--	1.053	-78.707	OR488995	OR179774	OR734683	OR179815	OR179864	--
Epipedobates	boulengeri	aff espinosai	Caimito	Esmeraldas	Ecuador	QCAZ:A:40363	--	0.705	-80.089	OR488981	OR179760	OR734667	OR179798	OR179871	--
Epipedobates	boulengeri	aff espinosai	Caimito	Esmeraldas	Ecuador	QCAZ:A:40369	--	0.721	-80.091	OR488982	OR179761	OR734668	OR179799	OR179879	--
Epipedobates	boulengeri	espinosai	Pucayacu	Cotopaxi	Ecuador	QCAZ:A:40648	--	-0.703	-79.057	OR488996	OR179775	OR734684	OR179816	OR179853	--
Epipedobates	boulengeri	espinosai	Pucayacu	Cotopaxi	Ecuador	QCAZ:A:50458	--	-0.695	-79.049	OR488997	OR179776	OR734685	OR179817	OR179865	--
Epipedobates	boulengeri	espinosai	La Perla	Esmeraldas	Ecuador	QCAZ:A:53626	TNHC-FS 6803	-0.0145	-79.3841	OR488998	OR179777	OR734686	OR179818	OR179866	KY407870
Epipedobates	boulengeri	espinosai	La Perla	Esmeraldas	Ecuador	QCAZ:A:53627	TNHC-FS 6804	-0.01396	-79.3846	KY215874	KY090707	--	--	--	KY407803
Epipedobates	boulengeri	espinosai	La Perla	Esmeraldas	Ecuador	QCAZ:A:53628	TNHC-FS 6805	-0.0145	-79.3841	KY215875	KY090708	--	--	--	KY407804
Epipedobates	boulengeri	espinosai	La Perla	Esmeraldas	Ecuador	QCAZ:A:53629	TNHC-FS 6806	-0.01353	-79.3848	KY215876	KY090709	OR734687	OR179819	OR179848	KY407805
Epipedobates	boulengeri	espinosai	La Perla	Esmeraldas	Ecuador	QCAZ:A:53630	TNHC-FS 6807	-0.01312	-79.3851	KY215877	KY090710	--	--	--	KY407806
Epipedobates	boulengeri	espinosai	La Perla	Esmeraldas	Ecuador	QCAZ:A:53632	TNHC-FS 6809	-0.01279	-79.3856	KY215879	KY090712				KY407808
Epipedobates	boulengeri	espinosai	La Perla	Esmeraldas	Ecuador	QCAZ:A:53633	TNHC-FS 6810	-0.01302	-79.3853	KY215880	KY090713	OR734688	OR179820	OR179858	KY407809
Epipedobates	boulengeri	aff espinosai	Bilsa	Esmeraldas	Ecuador	QCAZ:A:53634	TNHC-FS 6811	0.63605	-79.8455	KY215882	KY090714	OR734669	OR179800	OR179847	KY407810
Epipedobates	boulengeri	aff espinosai	Bilsa	Esmeraldas	Ecuador	QCAZ:A:53635	TNHC-FS 6812	0.63496	-79.8393	KY215884	KY090716	--	--	--	KY407812
Epipedobates	boulengeri	aff espinosai	Bilsa	Esmeraldas	Ecuador	QCAZ:A:53636	TNHC-FS 6813	0.63494	-79.8392	KY215881	--	--	--	--	--
Epipedobates	boulengeri	aff espinosai	Bilsa	Esmeraldas	Ecuador	QCAZ:A:53637	TNHC-FS 6814	0.63617	-79.8413	KY215885	KY090717	--	--	--	KY407813
Epipedobates	boulengeri	aff espinosai	Bilsa	Esmeraldas	Ecuador	QCAZ:A:53638	TNHC-FS 6815	0.63635	-79.8417	KY215886	KY090718	--	--	--	KY407814
Epipedobates	boulengeri	aff espinosai	Bilsa	Esmeraldas	Ecuador	QCAZ:A:53639	TNHC-FS 6816	0.63605	-79.8436	KY215883	KY090715	--	--	--	KY407811
Epipedobates	boulengeri	aff espinosai	Bilsa	Esmeraldas	Ecuador	QCAZ:A:53640	TNHC-FS 6817	0.63598	-79.8443	KY215887	KY090719	--	--	--	KY407815
Epipedobates	boulengeri	aff espinosai	Bilsa	Esmeraldas	Ecuador	QCAZ:A:53641	TNHC-FS 6818	0.63606	-79.8455	KY215888	--	--	--	--	KY407816
Epipedobates	boulengeri	aff espinosai	Bilsa	Esmeraldas	Ecuador	QCAZ:A:53642	TNHC-FS 6819	0.63606	-79.8455	KY090720	KY215889	--	--	--	KY407817
Epipedobates	machalilla	machalilla	5 de agosto	Manabí	Ecuador	QCAZ:A:53643	TNHC-FS 6820	-0.03351	-80.0655	--	KY090721	--	--	--	KY407818
Epipedobates	machalilla	machalilla	5 de agosto	Manabí	Ecuador	QCAZ:A:53644	TNHC-FS 6821	-0.03351	-80.0655	KY215890	KY090722	--	--	--	KY407819
Epipedobates	machalilla	machalilla	5 de agosto	Manabí	Ecuador	QCAZ:A:53645	TNHC-FS 6822	-0.0336	-80.0653	KY215891	KY090723	--	--	--	KY407820
Epipedobates	machalilla	machalilla	5 de agosto	Manabí	Ecuador	QCAZ:A:53646	TNHC-FS 6823	-0.0336	-80.0653	KY215892	KY090724	--	--	--	KY407821
Epipedobates	machalilla	machalilla	5 de agosto	Manabí	Ecuador	QCAZ:A:53647	TNHC-FS 6824	-0.0336	-80.0653	KY215893	KY090725	--	--	--	KY407822
Epipedobates	machalilla	machalilla	5 de agosto	Manabí	Ecuador	QCAZ:A:53648	TNHC-FS 6825	-0.03342	-80.0653	KY215894	KY090726	--	--	--	KY407823
Epipedobates	machalilla	machalilla	5 de agosto	Manabí	Ecuador	QCAZ:A:53649	TNHC-FS 6826	-0.03342	-80.0653	KY215895	KY090727	--	--	--	KY407824
Epipedobates	machalilla	machalilla	5 de agosto	Manabí	Ecuador	QCAZ:A:53650	TNHC-FS 6827	-0.03321	-80.0653	KY215896	KY090728	OR734697	OR179829	OR179846	KY407825
Epipedobates	tricolor	tricolor	Guanujo	Bolivar	Ecuador	QCAZ:A:53651	TNHC-FS 6828	-1.48033	-79.1836	KY215897	KY090729	--	--	--	KY407826
Epipedobates	tricolor	tricolor	Guanujo	Bolivar	Ecuador	QCAZ:A:53652	TNHC-FS 6829	-1.48033	-79.1836	--	KY090730	OR734706	OR179838	OR179857	KY407827
Epipedobates	tricolor	tricolor	Guanujo	Bolivar	Ecuador	QCAZ:A:53653	TNHC-FS 6830	-1.48037	-79.1835	KY215899	KY090731	--	--	--	KY407828
Epipedobates	tricolor	tricolor	Guanujo	Bolivar	Ecuador	QCAZ:A:53654	TNHC-FS 6831	-1.48019	-79.1836	KY215900	KY090732	--	--	--	KY407829
Epipedobates	tricolor	tricolor	Guanujo	Bolivar	Ecuador	QCAZ:A:53655	TNHC-FS 6832	-1.48024	-79.1837	KY215901	KY090733	--	--	--	KY407830
Epipedobates	tricolor	tricolor	Guanujo	Bolivar	Ecuador	QCAZ:A:53656	TNHC-FS 6833	-1.48029	-79.1837	KY215902	KY090734	--	--	--	KY407831
Epipedobates	tricolor	tricolor	Guanujo	Bolivar	Ecuador	QCAZ:A:53657	TNHC-FS 6834	-1.48029	-79.1837	KY215903	KY090735	--	--	--	KY407832
Epipedobates	tricolor	tricolor	Guanujo	Bolivar	Ecuador	QCAZ:A:53658	TNHC-FS 6835	-1.48029	-79.1837	KY215904	KY090736	--	--	--	KY407833
Epipedobates	tricolor	tricolor	Chazo Juan	Bolivar	Ecuador	QCAZ:A:53659	TNHC-FS 6836	-1.39963	-79.1824	KY215905	KY090737	--	--	--	--
Epipedobates	tricolor	tricolor	Chazo Juan	Bolivar	Ecuador	QCAZ:A:53660	TNHC-FS 6837	-1.39962	-79.1824	KY215906	KY090738	--	--	--	KY407834
Epipedobates	tricolor	tricolor	Chazo Juan	Bolivar	Ecuador	QCAZ:A:53661	TNHC-FS 6838	-1.39948	-79.1824	--	KY090739	--	--	--	KY407835
Epipedobates	tricolor	tricolor	Chazo Juan	Bolivar	Ecuador	QCAZ:A:53662	TNHC-FS 6839	-1.39917	-79.1821	KY215907	KY090740	--	--	--	KY407836
Epipedobates	tricolor	tricolor	Chazo Juan	Bolivar	Ecuador	QCAZ:A:53663	TNHC-FS 6840	-1.39932	-79.1821	KY215908	KY090741	--	--	--	KY407837
Epipedobates	tricolor	tricolor	Chazo Juan	Bolivar	Ecuador	QCAZ:A:53664	TNHC-FS 6841	-1.39932	-79.1821	KY215909	KY090742	--	--	--	KY407838
Epipedobates	tricolor	tricolor	Chazo Juan	Bolivar	Ecuador	QCAZ:A:53665	TNHC-FS 6842	-1.3998	-79.1825	KY215910	KY090743	--	--	--	KY407839
Epipedobates	tricolor	tricolor	Chazo Juan	Bolivar	Ecuador	QCAZ:A:53666	TNHC-FS 6843	-1.39984	-79.1825	KY215911	KY090744	--	--	--	KY407840
Epipedobates	machalilla	machalilla	Jouneche	Los Ríos	Ecuador	QCAZ:A:53667	TNHC-FS 6844	-1.24107	-79.6646	KY215912	KY090745	--	--	--	KY407841
Epipedobates	machalilla	machalilla	Jouneche	Los Ríos	Ecuador	QCAZ:A:53668	TNHC-FS 6845	-1.24127	-79.6649	KY215913	KY090746	--	--	--	KY407842
Epipedobates	machalilla	machalilla	Jouneche	Los Ríos	Ecuador	QCAZ:A:53669	TNHC-FS 6846	-1.2421	-79.6647	KY215914	KY090747	--	--	--	KY407843
Epipedobates	machalilla	machalilla	Jouneche	Los Ríos	Ecuador	QCAZ:A:53670	TNHC-FS 6847	-1.24112	-79.6647	KY215915	KY090748	--	--	--	KY407844
Epipedobates	machalilla	machalilla	Jouneche	Los Ríos	Ecuador	QCAZ:A:53671	TNHC-FS 6848	-1.24095	-79.6646	KY215916	KY090749	--	--	--	KY407845
Epipedobates	machalilla	machalilla	Jouneche	Los Ríos	Ecuador	QCAZ:A:53672	TNHC-FS 6849	-1.2411	-79.6651	--	KY090750	OR734698	OR179830	OR179855	KY407846
Epipedobates	machalilla	machalilla	Jouneche	Los Ríos	Ecuador	QCAZ:A:53673	TNHC-FS 6850	-1.24105	-79.6653	KY215917	KY090751	--	--	--	KY407847
Epipedobates	machalilla	machalilla	Jouneche	Los Ríos	Ecuador	QCAZ:A:53674	TNHC-FS 6851	-1.24095	-79.6654	KY215918	KY090752	--	--	--	KY407848
Epipedobates	anthonyi	anthonyi	Pasaje	El Oro	Ecuador	QCAZ:A:53675	TNHC-FS 6852	-3.33073	-79.7554	KY215919	KY090753	--	--	--	KY407849
Epipedobates	anthonyi	anthonyi	Pasaje	El Oro	Ecuador	QCAZ:A:53676	TNHC-FS 6853	-3.33073	-79.7554	KY215920	KY090754	OR734676	OR179807	OR179844	KY407850
Epipedobates	anthonyi	anthonyi	Pasaje	El Oro	Ecuador	QCAZ:A:53677	TNHC-FS 6854	-3.33073	-79.7554	KY215921	KY090755	--	--	--	KY407851
Epipedobates	anthonyi	anthonyi	Pasaje	El Oro	Ecuador	QCAZ:A:53678	TNHC-FS 6855	-3.33073	-79.7554	KY215922	KY090756	--	--	--	KY407852
Epipedobates	anthonyi	anthonyi	Pasaje	El Oro	Ecuador	QCAZ:A:53679	TNHC-FS 6856	-3.33073	-79.7554	KY215923	KY090757	--	--	--	--
Epipedobates	anthonyi	anthonyi	Pasaje	El Oro	Ecuador	QCAZ:A:53680	TNHC-FS 6857	-3.32497	-79.7553	--	KY090758	--	--	--	KY407853
Epipedobates	anthonyi	anthonyi	Pasaje	El Oro	Ecuador	QCAZ:A:53681	TNHC-FS 6858	-3.32497	-79.7553	KY215924	KY090759	--	--	--	KY407854
Epipedobates	anthonyi	anthonyi	Pasaje	El Oro	Ecuador	QCAZ:A:53682	TNHC-FS 6859	-3.32497	-79.7553	KY215925	KY090760	--	--	--	KY407855
Epipedobates	anthonyi	anthonyi	Moromoro	El Oro	Ecuador	QCAZ:A:53683	TNHC-FS 6860	-3.65503	-79.7423	KY215926	KY090761	--	--	--	KY407856
Epipedobates	anthonyi	anthonyi	Moromoro	El Oro	Ecuador	QCAZ:A:53684	TNHC-FS 6861	-3.65503	-79.7423	KY215927	KY090762	--	--	--	KY407857
Epipedobates	anthonyi	anthonyi	Moromoro	El Oro	Ecuador	QCAZ:A:53685	TNHC-FS 6862	-3.66111	-79.7363	KY215928	KY090763	--	--	--	KY407858
Epipedobates	anthonyi	anthonyi	Moromoro	El Oro	Ecuador	QCAZ:A:53686	TNHC-FS 6863	-3.66111	-79.7363	KY215929	KY090764	--	--	--	KY407859
Epipedobates	anthonyi	anthonyi	Moromoro	El Oro	Ecuador	QCAZ:A:53687	TNHC-FS 6864	-3.66111	-79.7363	KY215930	KY090765	--	--	--	KY407860
Epipedobates	anthonyi	anthonyi	Moromoro	El Oro	Ecuador	QCAZ:A:53688	TNHC-FS 6865	-3.66111	-79.7363	--	KY090766	--	--	--	KY407861
Epipedobates	anthonyi	anthonyi	Moromoro	El Oro	Ecuador	QCAZ:A:53690	TNHC-FS 6867	-3.66111	-79.7363	KY215931	KY090767	--	--	--	KY407862
Epipedobates	anthonyi	anthonyi	Uzchurummi	El Oro	Ecuador	QCAZ:A:53691	TNHC-FS 6868	-3.32529	-79.5993	KY215932	KY090768	OR734677	OR179808	OR179876	KY407863
Epipedobates	anthonyi	anthonyi	Uzchurummi	El Oro	Ecuador	QCAZ:A:53692	TNHC-FS 6869	-3.32529	-79.5993	KY215933	KY090769	--	--	--	KY407864
Epipedobates	anthonyi	anthonyi	Uzchurummi	El Oro	Ecuador	QCAZ:A:53693	TNHC-FS 6870	-3.32529	-79.5993	KY215934	KY090770	--	--	--	KY407865
Epipedobates	anthonyi	anthonyi	Uzchurummi	El Oro	Ecuador	QCAZ:A:53694	TNHC-FS 6871	-3.32529	-79.5993	KY215935	KY09077	--	--	--	KY407866
Epipedobates	anthonyi	anthonyi	Uzchurummi	El Oro	Ecuador	QCAZ:A:53695	TNHC-FS 6872	-3.32529	-79.5993	KY215936	KY090772	--	--	--	KY407867
Epipedobates	anthonyi	anthonyi	Uzchurummi	El Oro	Ecuador	QCAZ:A:53696	TNHC-FS 6873	-3.32529	-79.5993	KY215937	KY090773	--	--	--	KY407868
Epipedobates	anthonyi	anthonyi	Uzchurummi	El Oro	Ecuador	QCAZ:A:53697	TNHC-FS 6874	-3.32529	-79.5993	KY215938	KY090774	--	--	--	KY407869
Epipedobates	anthonyi	anthonyi	Uzchurummi	El Oro	Ecuador	QCAZ:A:53698	TNHC-FS 6875	-3.32529	-79.5993	KY215939	KY090775	--	--	--	--
Epipedobates	boulengeri	aff espinosai	Lita	Esmeraldas	Ecuador	QCAZ:A:58221	RDT0001	0.848262	-78.4606	OR488983	OR179762	OR734670	OR179801	OR179852	--
Epipedobates	boulengeri	aff espinosai	Lita	Esmeraldas	Ecuador	QCAZ:A:58224	RDT0004	0.848244	-78.4606	OR488984	OR179763	OR734671	OR179802	OR179842	--
Epipedobates	boulengeri	aff espinosai	Cube	Esmeraldas	Ecuador	QCAZ:A:58233	RDT0013	0.409277	-79.6747	OR488985	OR179764	OR734672	OR179803	OR179872	--
Epipedobates	boulengeri	aff espinosai	Cube	Esmeraldas	Ecuador	QCAZ:A:58236	RDT0016	0.409163	-79.6747	OR488986	OR179765	OR734673	OR179804	OR179843	--
Epipedobates	boulengeri	espinosai	Valle Hermoso	Santo Domingo de los Tsachilas	Ecuador	QCAZ:A:58245	RDT0025	-0.085165	-79.2735	OR488999	OR179778	OR734689	OR179821	OR179867	--
Epipedobates	boulengeri	espinosai	Valle Hermoso	Santo Domingo de los Tsachilas	Ecuador	QCAZ:A:58252	RDT0032	-0.085243	-79.2735	OR489000	OR179779	OR734690	OR179822	OR179868	--
Epipedobates	darwinwallacei	espinosai	Otongachi	Pichincha	Ecuador	QCAZ:A:58262	RDT0042	-0.321768	-78.9516	OR489001	OR179780	OR734691	OR179823	OR179873	--
Epipedobates	darwinwallacei	espinosai	Otongachi	Pichincha	Ecuador	QCAZ:A:58263	RDT0043	-0.321793	-78.9516	OR489002	OR179781	OR734692	OR179824	OR179869	--
Epipedobates	espinosai	espinosai	Rio Palenque	Los Ríos	Ecuador	QCAZ:A:58270	RDT0050	-0.590298	-79.3621	OR489003	OR179782	OR734693	OR179825	OR179849	--
Epipedobates	espinosai	espinosai	Rio Palenque	Los Ríos	Ecuador	QCAZ:A:58272	RDT0052	-0.589981	-79.3625	OR489004	OR179783	OR734694	OR179826	OR179874	--
Epipedobates	darwinwallacei	espinosai	Mindo	Pichincha	Ecuador	QCAZ:A:58282	RDT0062	-0.074144	-78.7544	OR489005	OR179784	OR734695	OR179827	OR179854	--
Epipedobates	darwinwallacei	espinosai	Mindo	Pichincha	Ecuador	QCAZ:A:58284	RDT0064	-0.074375	-78.7544	OR489006	OR179785	OR734696	OR179828	OR179845	--
Epipedobates	anthonyi	anthonyi	Moromoro	El Oro	Ecuador	QCAZ:A:58290	RDT0070	-3.65462	-79.7419	OR488989	OR179768	OR734678	OR179809	--	--
Epipedobates	machalilla	machalilla	Río Ayampe	Manabí	Ecuador	QCAZ:A:58292	RDT0072	-1.68174	-80.801	OR489007	OR179786	OR734699	OR179831	OR179856	--
Epipedobates	darwinwallacei	aff espinosai	Pachijal	Pichincha	Ecuador	QCAZ:A:58335	RDT0115	0.077044	-78.9249	OR488987	OR179766	OR734674	OR179805	OR179850	--
Epipedobates	darwinwallacei	aff espinosai	Pachijal	Pichincha	Ecuador	QCAZ:A:58336	RDT0116	0.076958	-78.925	OR488988	OR179767	OR734675	OR179806	OR179861	--
OUTGROUPS
Dendrobates	auratus	--	Cahuita	Limón	Costa Rica	MVZ149723	NA	NA	NA	JX564862	--	--	--	--	--
Dendrobates	auratus	--	El Copé	Coclé	Panama	TNHCFS4811	TNHC-FS 4811	NA	NA	HQ290980	HQ290557	--	--	--	--
Dendrobates	auratus	--	Pet Trade	NA	NA	TNHC 62487	NA	NA	NA	AY364565	--	--	--	--	KY407876
Dendrobates	galactonotus	--	Pet Trade	NA	Brazil	TNHCFS4889	TNHC-FS 4889	NA	NA	HQ290984	HQ290561	--	--	--	KY407875
Dendrobates	histrionicus	--	Quibdó	Chocó	Colombia	TNHCFS4985	TNHC-FS 4985	NA	NA	HQ290985	HQ290562	--	--	--	KY407873
Dendrobates	leucomelas	--	Puerto Ayacucho	Amazonas	Venezuela	TNHCFS5639	TNHC-FS 5639	NA	NA	HQ290987	HQ290564	--	--	--	KY407877
Dendrobates	pumilio	--	Bocas del Toro	Bocas del Toro	Panama	TNHCFS4814	TNHC-FS 4814	NA	NA	HQ290988	HQ290565	--	--	--	--
Dendrobates	pumilio	--	Isla de Diamante	NA	Nicaragua	LSUMZ15103	NA	NA	NA	--	--	--	--	--	KY407874
Dendrobates	sp Quibdo	--	Quibdó	Chocó	Colombia	TNHCFS4943	TNHC-FS 4943	NA	NA	HQ290989	HQ290566	--	--	--	KY407872
Hyloxalus	nexipus	--	Shapajo Chazuta	San Martín	Peru	KU211808	SC16289	NA	NA	--	--	--	--	--	KY407880
Hyloxalus	nexipus	--	Indanza-San Miguel del	Morona Santiago	Ecuador	QCAZ:A:16537	NA	NA	NA	EU342709	HQ290543	--	--	--	--
Hyloxalus	bocagei	--	Conchay	Morona Santiago	Ecuador	NA	JCSLaVirgen	NA	NA	--	--	--	--	--	KY407881
Hyloxalus	bocagei	--	Reventador	Sucumbios	Ecuador	QCAZ:A:37259	NA	NA	NA	HQ286386	HQ286378	--	--	--	--
Leucostethus	fugax	--	Santiago	Morona Santiago	Ecuador	QCAZ:A:16513	NA	NA	NA	HQ290958	HQ290538	--	--	--	--
Leucostethus	fugax	--	Canelos	Pastaza	Ecuador	NA	JCS 2008	NA	NA	--	--	--	--	--	KY407871
Phyllobates	aurotaenia	--	Quibdó	Chocó	Colombia	TNHC-FS4996,4990	NA	NA	NA	HQ291005	HQ290582	--	--	--	KY407878
Phyllobates	terribilis	--	Quibdó	Chocó	Colombia	TNHC64420	NA	NA	NA	HQ291006	HQ290583	--	--	--	KY407879
Silverstoneia	nubicola	--	Los Tubos	Valle de Cauca	Colombia	ANDES:A:2467	RDT0159	3.84766	-76.7886	OR489014	OR179793	OR734707	OR179839	OR179870	--

### Sheet: Sheet2
Epipedobates	boulengeri	1.268	-78.807	San Lorenzo	Ecuador	QCAZ23098	--	TBD	TBD		TBD	TBD	TBD
Epipedobates	boulengeri	1.268	-78.807	San Lorenzo	Ecuador	QCAZ23099	--	TBD	TBD			TBD	TBD
Epipedobates	boulengeri	0.104	-79.103	Maldonado	Ecuador	QCAZ23969	--	TBD	TBD		TBD	TBD	TBD
Epipedobates	boulengeri	0.608	-79.951	La Tortuga	Ecuador	QCAZ24937	--	TBD	TBD		TBD	TBD	TBD
Epipedobates	boulengeri	0.608	-79.951	La Tortuga	Ecuador	QCAZ24940	--	TBD	TBD		TBD	TBD	TBD
Epipedobates	boulengeri	1.053	-78.707	Urbina	Ecuador	QCAZ32077	--	TBD	TBD		TBD	TBD	TBD
Epipedobates	boulengeri	0.705	-80.089	Caimito	Ecuador	QCAZ40363	--	TBD	TBD		TBD	TBD	TBD
Epipedobates	boulengeri	0.721	-80.091	Caimito	Ecuador	QCAZ40369	--	TBD	TBD		TBD	TBD	TBD
Epipedobates	boulengeri	-0.703	-79.057	Pucayacu	Ecuador	QCAZ40648	--	TBD	TBD		TBD	TBD	TBD
Epipedobates	boulengeri	-0.695	-79.049	Pucayacu	Ecuador	QCAZ50458	--	TBD	TBD		TBD	TBD	TBD
Epipedobates	boulengeri	2.96461	-78.1738	Isla Gorgona	Colombia	ANDES-A3700	RDT0211	TBD			TBD	TBD	TBD
Epipedobates	boulengeri	3.61153	-76.8852	Danubio	Colombia	ANDES-A3720	RDT0231	TBD	TBD		TBD	TBD	TBD
Epipedobates	boulengeri	0.848262	-78.4606	Lita	Ecuador	QCAZA58221	RDT0001	TBD	TBD		TBD	TBD	TBD
Epipedobates	boulengeri	0.848244	-78.4606	Lita	Ecuador	QCAZA58224	RDT0004	TBD	TBD		TBD	TBD	TBD
Epipedobates	boulengeri	0.409277	-79.6747	Cube	Ecuador	QCAZA58233	RDT0013	TBD	TBD		TBD	TBD	TBD
Epipedobates	boulengeri	0.409163	-79.6747	Cube	Ecuador	QCAZA58236	RDT0016	TBD	TBD		TBD	TBD	TBD
Epipedobates	boulengeri	-0.085165	-79.2735	Valle Hermoso	Ecuador	QCAZA58245	RDT0025	TBD	TBD		TBD	TBD	TBD
Epipedobates	boulengeri	-0.085243	-79.2735	Valle Hermoso	Ecuador	QCAZA58252	RDT0032	TBD	TBD		TBD	TBD	TBD
Epipedobates	darwinwallacei	-0.321768	-78.9516	Otongachi	Ecuador	QCAZA58262	RDT0042	TBD	TBD		TBD	TBD	TBD
Epipedobates	darwinwallacei	-0.321793	-78.9516	Otongachi	Ecuador	QCAZA58263	RDT0043	TBD	TBD		TBD	TBD	TBD
Epipedobates	espinosai	-0.590298	-79.3621	Rio Palenque	Ecuador	QCAZA58270	RDT0050	TBD	TBD		TBD	TBD	TBD
Epipedobates	espinosai	-0.589981	-79.3625	Rio Palenque	Ecuador	QCAZA58272	RDT0052	TBD	TBD		TBD	TBD	TBD
Epipedobates	darwinwallacei	-0.074144	-78.7544	Mindo	Ecuador	QCAZA58282	RDT0062	TBD	TBD		TBD	TBD	TBD
Epipedobates	darwinwallacei	-0.074375	-78.7544	Mindo	Ecuador	QCAZA58284	RDT0064	TBD	TBD		TBD	TBD	TBD
Epipedobates	anthonyi	-3.65462	-79.7419	Moromoro	Ecuador	QCAZA58290	RDT0070	TBD	TBD		TBD	TBD	TBD
Epipedobates	machalilla	-1.68174	-80.801	Rio Ayampe	Ecuador	QCAZA58292	RDT0072	TBD	TBD		TBD	TBD	TBD
Epipedobates	darwinwallacei	0.077044	-78.9249	Pachijal	Ecuador	QCAZA58335	RDT0115	TBD	TBD		TBD	TBD	TBD
Epipedobates	darwinwallacei	0.076958	-78.925	Pachijal	Ecuador	QCAZA58336	RDT0116	TBD	TBD		TBD	TBD	TBD
Epipedobates	boulengeri	3.98506	-77.3767	La Barra	Colombia	ANDES-A2455	RDT0147	TBD	TBD		TBD	TBD	TBD
Epipedobates	boulengeri	3.95088	-77.3583	Ladrilleros	Colombia	ANDES-A2460	RDT0152	TBD	TBD		TBD	TBD	TBD
Epipedobates	boulengeri	3.9449	-77.3644	Ladrilleros	Colombia	ANDES-A2464	RDT0156	TBD	TBD		TBD	TBD	TBD
Epipedobates	boulengeri	1.68084	-78.7492	Maragricola	Colombia	ANDES-A2468	RDT0173	TBD	TBD		TBD	TBD	TBD
Epipedobates	boulengeri	1.68084	-78.7492	Maragricola	Colombia	ANDES-A2471	RDT0176	TBD	TBD		TBD	TBD	TBD
Epipedobates	boulengeri	1.36083	-78.1808	La Nutria	Colombia	ANDES-A2476	RDT0181	TBD	TBD		TBD	TBD	TBD
Epipedobates	narinensis	1.409	-78.2812	Biotopo	Colombia	ANDES-A3708	RDT0219	TBD			TBD	TBD	TBD
Epipedobates	narinensis	1.40865	-78.2812	Biotopo	Colombia	ANDES-A3709	RDT0220	TBD			TBD	TBD	TBD
Epipedobates	boulengeri	-0.0145	-79.3841	La Perla	Ecuador	QCAZA53626	TNHCFS6803	TBD	TBD		TBD	TBD
Epipedobates	boulengeri	-0.1396	-79.3846	La Perla	Ecuador	QCAZA53627	TNHCFS6804			TBD		TBD	TBD
Epipedobates	boulengeri	-0.145	-79.3841	La Perla	Ecuador	QCAZA53628	TNHCFS6805			TBD		TBD	TBD
Epipedobates	boulengeri	-0.01353	-79.3848	La Perla	Ecuador	QCAZA53629	TNHCFS6806			TBD		TBD	TBD
Epipedobates	boulengeri	-0.01312	-79.3851	La Perla	Ecuador	QCAZA53630	TNHCFS6807			TBD		TBD	TBD
Epipedobates	boulengeri	-0.01281	-79.3856	La Perla	Ecuador	QCAZA53631	TNHCFS6808	TBD	TBD		TBD	TBD	TBD
Epipedobates	boulengeri	-0.01279	-79.3856	La Perla	Ecuador	QCAZA53632	TNHCFS6809			TBD		TBD	TBD
Epipedobates	boulengeri	-0.01302	-79.3853	La Perla	Ecuador	QCAZA53633	TNHCFS6810	TBD	TBD		TBD	TBD	TBD
Epipedobates	boulengeri	0.63605	-79.8455	Bilsa (1-inner)	Ecuador	QCAZA53634	TNHCFS6811	TBD	TBD		TBD	TBD	TBD
Epipedobates	boulengeri	0.63496	-79.8393	Bilsa	Ecuador	QCAZA53635	TNHCFS6812			TBD		TBD	TBD
Epipedobates	boulengeri	0.63494	-79.8392	Bilsa	Ecuador	QCAZA53636	TNHCFS6813			--		--	TBD
Epipedobates	boulengeri	0.63617	-79.8413	Bilsa	Ecuador	QCAZA53637	TNHCFS6814			TBD		TBD	TBD
Epipedobates	boulengeri	0.63635	-79.8417	Bilsa	Ecuador	QCAZA53638	TNHCFS6815			TBD		TBD	TBD
Epipedobates	boulengeri	0.63605	-79.8436	Bilsa	Ecuador	QCAZA53639	TNHCFS6816			TBD		TBD	TBD
Epipedobates	boulengeri	0.63598	-79.8443	Bilsa	Ecuador	QCAZA53640	TNHCFS6817			TBD		TBD	TBD
Epipedobates	boulengeri	0.63606	-79.8455	Bilsa	Ecuador	QCAZA53641	TNHCFS6818			TBD		TBD	TBD
Epipedobates	boulengeri	0.63606	-79.8455	Bilsa	Ecuador	QCAZA53642	TNHCFS6819			TBD		TBD	TBD
Epipedobates	machalilla	-0.03351	-80.0655	5 de agosto	Ecuador	QCAZA53643	TNHCFS6820			TBD		TBD	--
Epipedobates	machalilla	-0.03351	-80.0655	5 de agosto	Ecuador	QCAZA53644	TNHCFS6821			TBD		TBD	TBD
Epipedobates	machalilla	-0.0336	-80.0653	5 de agosto	Ecuador	QCAZA53645	TNHCFS6822			TBD		TBD	TBD
Epipedobates	machalilla	-0.0336	-80.0653	5 de agosto	Ecuador	QCAZA53646	TNHCFS6823			TBD		TBD	TBD
Epipedobates	machalilla	-0.0336	-80.0653	5 de agosto	Ecuador	QCAZA53647	TNHCFS6824			TBD		TBD	TBD
Epipedobates	machalilla	-0.03342	-80.0653	5 de agosto	Ecuador	QCAZA53648	TNHCFS6825			TBD		TBD	TBD
Epipedobates	machalilla	-0.03342	-80.0653	5 de agosto	Ecuador	QCAZA53649	TNHCFS6826			TBD		TBD	TBD
Epipedobates	machalilla	-0.03321	-80.0653	5 de agosto	Ecuador	QCAZA53650	TNHCFS6827	TBD	TBD		TBD	TBD	TBD
Epipedobates	tricolor	-1.48033	-79.1836	Guanujo	Ecuador	QCAZA53651	TNHCFS6828			TBD		TBD	TBD
Epipedobates	tricolor	-1.48033	-79.1836	Guanujo	Ecuador	QCAZA53652	TNHCFS6829	TBD	TBD		TBD	TBD	TBD
Epipedobates	tricolor	-1.48037	-79.1835	Guanujo	Ecuador	QCAZA53653	TNHCFS6830			TBD		TBD	TBD
Epipedobates	tricolor	-1.48019	-79.1836	Guanujo	Ecuador	QCAZA53654	TNHCFS6831			TBD		TBD	TBD
Epipedobates	tricolor	-1.48024	-79.1837	Guanujo	Ecuador	QCAZA53655	TNHCFS6832			TBD		TBD	TBD
Epipedobates	tricolor	-1.48029	-79.1837	Guanujo	Ecuador	QCAZA53656	TNHCFS6833			TBD		TBD	TBD
Epipedobates	tricolor	-1.48029	-79.1837	Guanujo	Ecuador	QCAZA53657	TNHCFS6834			TBD		TBD	TBD
Epipedobates	tricolor	-1.48029	-79.1837	Guanujo	Ecuador	QCAZA53658	TNHCFS6835			TBD		TBD	TBD
Epipedobates	tricolor	-1.39963	-79.1824	Chazo Juan	Ecuador	QCAZA53659	TNHCFS6836			--		TBD	TBD
Epipedobates	tricolor	-1.39962	-79.1824	Chazo Juan	Ecuador	QCAZA53660	TNHCFS6837			TBD		TBD	TBD
Epipedobates	tricolor	-1.39948	-79.1824	Chazo Juan	Ecuador	QCAZA53661	TNHCFS6838			TBD		TBD	--
Epipedobates	tricolor	-1.39917	-79.1821	Chazo Juan	Ecuador	QCAZA53662	TNHCFS6839			TBD		TBD	TBD
Epipedobates	tricolor	-1.39932	-79.1821	Chazo Juan	Ecuador	QCAZA53663	TNHCFS6840			TBD		TBD	TBD
Epipedobates	tricolor	-1.39932	-79.1821	Chazo Juan	Ecuador	QCAZA53664	TNHCFS6841			TBD		TBD	TBD
Epipedobates	tricolor	-1.3998	-79.1825	Chazo Juan	Ecuador	QCAZA53665	TNHCFS6842			TBD		TBD	TBD
Epipedobates	tricolor	-1.39984	-79.1825	Chazo Juan	Ecuador	QCAZA53666	TNHCFS6843			TBD		TBD	TBD
Epipedobates	machalilla	-1.24107	-79.6646	Jouneche	Ecuador	QCAZA53667	TNHCFS6844			TBD		TBD	TBD
Epipedobates	machalilla	-1.24127	-79.6649	Jouneche	Ecuador	QCAZA53668	TNHCFS6845			TBD		TBD	TBD
Epipedobates	machalilla	-1.2421	-79.6647	Jouneche	Ecuador	QCAZA53669	TNHCFS6846			TBD		TBD	TBD
Epipedobates	machalilla	-1.24112	-79.6647	Jouneche	Ecuador	QCAZA53670	TNHCFS6847			TBD		TBD	TBD
Epipedobates	machalilla	-1.24095	-79.6646	Jouneche	Ecuador	QCAZA53671	TNHCFS6848			TBD		TBD	TBD
Epipedobates	machalilla	-1.2411	-79.6651	Jouneche	Ecuador	QCAZA53672	TNHCFS6849	TBD	TBD		TBD	TBD	TBD
Epipedobates	machalilla	-1.24105	-79.6653	Jouneche	Ecuador	QCAZA53673	TNHCFS6850			TBD		TBD	TBD
Epipedobates	machalilla	-1.24095	-79.6654	Jouneche	Ecuador	QCAZA53674	TNHCFS6851			TBD		TBD	TBD
Epipedobates	anthonyi	-3.33073	-79.7554	Pasaje	Ecuador	QCAZA53675	TNHCFS6852			TBD		TBD	TBD
Epipedobates	anthonyi	-3.33073	-79.7554	Pasaje	Ecuador	QCAZA53676	TNHCFS6853	TBD	TBD		TBD	TBD	TBD
Epipedobates	anthonyi	-3.33073	-79.7554	Pasaje	Ecuador	QCAZA53677	TNHCFS6854			TBD		TBD	TBD
Epipedobates	anthonyi	-3.33073	-79.7554	Pasaje	Ecuador	QCAZA53678	TNHCFS6855			TBD		TBD	TBD
Epipedobates	anthonyi	-3.33073	-79.7554	Pasaje	Ecuador	QCAZA53679	TNHCFS6856			TBD		TBD	TBD
Epipedobates	anthonyi	-3.32497	-79.7553	Pasaje	Ecuador	QCAZA53680	TNHCFS6857			TBD		TBD	--
Epipedobates	anthonyi	-3.32497	-79.7553	Pasaje	Ecuador	QCAZA53681	TNHCFS6858			TBD		TBD	TBD
Epipedobates	anthonyi	-3.32497	-79.7553	Pasaje	Ecuador	QCAZA53682	TNHCFS6859			TBD		TBD	TBD
Epipedobates	anthonyi	-3.65503	-79.7423	Moromoro	Ecuador	QCAZA53683	TNHCFS6860			TBD		TBD	TBD
Epipedobates	anthonyi	-3.65503	-79.7423	Moromoro	Ecuador	QCAZA53684	TNHCFS6861			TBD		TBD	TBD
Epipedobates	anthonyi	-3.66111	-79.7363	Moromoro	Ecuador	QCAZA53685	TNHCFS6862			TBD		TBD	TBD
Epipedobates	anthonyi	-3.66111	-79.7363	Moromoro	Ecuador	QCAZA53686	TNHCFS6863			TBD		TBD	TBD
Epipedobates	anthonyi	-3.66111	-79.7363	Moromoro	Ecuador	QCAZA53687	TNHCFS6864			TBD		TBD	TBD
Epipedobates	anthonyi	-3.66111	-79.7363	Moromoro	Ecuador	QCAZA53688	TNHCFS6865			TBD		TBD	--
Epipedobates	anthonyi	-3.66111	-79.7363	Moromoro	Ecuador	QCAZA53689	TNHCFS6866			TBD		TBD	TBD
Epipedobates	anthonyi	-3.66111	-79.7363	Moromoro	Ecuador	QCAZA53690	TNHCFS6867			TBD		TBD	TBD
Epipedobates	anthonyi	-3.32529	-79.5993	Uzchurummi	Ecuador	QCAZA53691	TNHCFS6868	TBD	TBD		TBD	TBD	TBD
Epipedobates	anthonyi	-3.32529	-79.5993	Uzchurummi	Ecuador	QCAZA53692	TNHCFS6869			TBD		TBD	TBD
Epipedobates	anthonyi	-3.32529	-79.5993	Uzchurummi	Ecuador	QCAZA53693	TNHCFS6870			TBD		TBD	TBD
Epipedobates	anthonyi	-3.32529	-79.5993	Uzchurummi	Ecuador	QCAZA53694	TNHCFS6871			TBD		TBD	TBD
Epipedobates	anthonyi	-3.32529	-79.5993	Uzchurummi	Ecuador	QCAZA53695	TNHCFS6872			TBD		TBD	TBD
Epipedobates	anthonyi	-3.32529	-79.5993	Uzchurummi	Ecuador	QCAZA53696	TNHCFS6873			TBD		TBD	TBD
Epipedobates	anthonyi	-3.32529	-79.5993	Uzchurummi	Ecuador	QCAZA53697	TNHCFS6874			TBD		TBD	TBD
Epipedobates	anthonyi	-3.32529	-79.5993	Uzchurummi	Ecuador	QCAZA53698	TNHCFS6875			--		TBD	TBD

### Sheet: Sheet3
name	12S16S	Cytb	Kv	BMP2	Control	H3
Colostethus_fugax_chimera	Colostethus_fugax_chimera	Colostethus_fugax_chimera	Colostethus_fugax_chimera
Dendrobates_auratus_chimera	Dendrobates_auratus_chimera	Dendrobates_auratus_chimera	Dendrobates_auratus_chimera
Dendrobates_galactonotus_chimera	Dendrobates_galactonotus_chimera	Dendrobates_galactonotus_chimera	Dendrobates_galactonotus_chimera
Dendrobates_histrionicus_chimera	Dendrobates_histrionicus_chimera	Dendrobates_histrionicus_chimera	Dendrobates_histrionicus_chimera
Dendrobates_leucomelas_chimera	Dendrobates_leucomelas_chimera	Dendrobates_leucomelas_chimera	Dendrobates_leucomelas_chimera
Dendrobates_pumilio_chimera	Dendrobates_pumilio_chimera	Dendrobates_pumilio_chimera	Dendrobates_pumilio_chimera
Dendrobates_spQuibdo_chimera	Dendrobates_spQuibdo_chimera	Dendrobates_spQuibdo_chimera	Dendrobates_spQuibdo_chimera
E_anthonyi_Q53675_Pasaje	E_anthonyi_Q53675_Pasaje	E_anthonyi_Q53675_Pasaje	E_anthonyi_Q53675_Pasaje
E_anthonyi_Q53676_Pasaje	E_anthonyi_Q53676_Pasaje	E_anthonyi_Q53676_Pasaje	E_anthonyi_Q53676_Pasaje	E_anthonyi_Q53676_Pasaje	E_anthonyi_Q53676_Pasaje	E_anthonyi_Q53676_Pasaje
E_anthonyi_Q53677_Pasaje	E_anthonyi_Q53677_Pasaje	E_anthonyi_Q53677_Pasaje	E_anthonyi_Q53677_Pasaje
E_anthonyi_Q53678_Pasaje	E_anthonyi_Q53678_Pasaje	E_anthonyi_Q53678_Pasaje	E_anthonyi_Q53678_Pasaje
E_anthonyi_Q53679_Pasaje	E_anthonyi_Q53679_Pasaje	E_anthonyi_Q53679_Pasaje
E_anthonyi_Q53679_Pasaje		E_anthonyi_Q53680_Pasaje	E_anthonyi_Q53680_Pasaje
E_anthonyi_Q53681_Pasaje	E_anthonyi_Q53681_Pasaje	E_anthonyi_Q53681_Pasaje	E_anthonyi_Q53681_Pasaje
E_anthonyi_Q53682_Pasaje	E_anthonyi_Q53682_Pasaje	E_anthonyi_Q53682_Pasaje	E_anthonyi_Q53682_Pasaje
E_anthonyi_Q53683_Moromoro	E_anthonyi_Q53683_Moromoro	E_anthonyi_Q53683_Moromoro	E_anthonyi_Q53683_Moromoro
E_anthonyi_Q53684_Moromoro	E_anthonyi_Q53684_Moromoro	E_anthonyi_Q53684_Moromoro	E_anthonyi_Q53684_Moromoro
E_anthonyi_Q53685_Moromoro	E_anthonyi_Q53685_Moromoro	E_anthonyi_Q53685_Moromoro	E_anthonyi_Q53685_Moromoro
E_anthonyi_Q53686_Moromoro	E_anthonyi_Q53686_Moromoro	E_anthonyi_Q53686_Moromoro	E_anthonyi_Q53686_Moromoro
E_anthonyi_Q53687_Moromoro	E_anthonyi_Q53687_Moromoro	E_anthonyi_Q53687_Moromoro	E_anthonyi_Q53687_Moromoro
E_anthonyi_Q53688_Moromoro		E_anthonyi_Q53688_Moromoro	E_anthonyi_Q53688_Moromoro
E_anthonyi_Q53690_Moromoro	E_anthonyi_Q53690_Moromoro	E_anthonyi_Q53690_Moromoro	E_anthonyi_Q53690_Moromoro
E_anthonyi_Q53691_Uzchurummi	E_anthonyi_Q53691_Uzchurummi	E_anthonyi_Q53691_Uzchurummi	E_anthonyi_Q53691_Uzchurummi	E_anthonyi_Q53691_Uzchurummi	E_anthonyi_Q53691_Uzchurummi	E_anthonyi_Q53691_Uzchurummi
E_anthonyi_Q53692_Uzchurummi	E_anthonyi_Q53692_Uzchurummi	E_anthonyi_Q53692_Uzchurummi	E_anthonyi_Q53692_Uzchurummi
E_anthonyi_Q53693_Uzchurummi	E_anthonyi_Q53693_Uzchurummi	E_anthonyi_Q53693_Uzchurummi	E_anthonyi_Q53693_Uzchurummi
E_anthonyi_Q53694_Uzchurummi	E_anthonyi_Q53694_Uzchurummi	E_anthonyi_Q53694_Uzchurummi	E_anthonyi_Q53694_Uzchurummi
E_anthonyi_Q53695_Uzchurummi	E_anthonyi_Q53695_Uzchurummi	E_anthonyi_Q53695_Uzchurummi	E_anthonyi_Q53695_Uzchurummi
E_anthonyi_Q53696_Uzchurummi	E_anthonyi_Q53696_Uzchurummi	E_anthonyi_Q53696_Uzchurummi	E_anthonyi_Q53696_Uzchurummi
E_anthonyi_Q53697_Uzchurummi	E_anthonyi_Q53697_Uzchurummi	E_anthonyi_Q53697_Uzchurummi	E_anthonyi_Q53697_Uzchurummi
E_anthonyi_Q53698_Uzchurummi	E_anthonyi_Q53698_Uzchurummi	E_anthonyi_Q53698_Uzchurummi
E_anthonyi_Q58290_Moromoro	E_anthonyi_Q58290_Moromoro	E_anthonyi_Q58290_Moromoro		E_anthonyi_Q58290_Moromoro	E_anthonyi_Q58290_Moromoro
E_boulengeri_ANDES_A2455_La_Barra	E_boulengeri_ANDES_A2455_La_Barra	E_boulengeri_ANDES_A2455_La_Barra		E_boulengeri_ANDES_A2455_La_Barra	E_boulengeri_ANDES_A2455_La_Barra	E_boulengeri_ANDES_A2455_La_Barra
E_boulengeri_ANDES_A2460_Ladrilleros	E_boulengeri_ANDES_A2460_Ladrilleros	E_boulengeri_ANDES_A2460_Ladrilleros		E_boulengeri_ANDES_A2460_Ladrilleros	E_boulengeri_ANDES_A2460_Ladrilleros	E_boulengeri_ANDES_A2460_Ladrilleros
E_boulengeri_ANDES_A2464_Ladrilleros	E_boulengeri_ANDES_A2464_Ladrilleros	E_boulengeri_ANDES_A2464_Ladrilleros		E_boulengeri_ANDES_A2464_Ladrilleros	E_boulengeri_ANDES_A2464_Ladrilleros	E_boulengeri_ANDES_A2464_Ladrilleros
E_boulengeri_ANDES_A2468_Maragricola	E_boulengeri_ANDES_A2468_Maragricola	E_boulengeri_ANDES_A2468_Maragricola		E_boulengeri_ANDES_A2468_Maragricola	E_boulengeri_ANDES_A2468_Maragricola	E_boulengeri_ANDES_A2468_Maragricola
E_boulengeri_ANDES_A2471_Maragricola	E_boulengeri_ANDES_A2471_Maragricola	E_boulengeri_ANDES_A2471_Maragricola		E_boulengeri_ANDES_A2471_Maragricola	E_boulengeri_ANDES_A2471_Maragricola	E_boulengeri_ANDES_A2471_Maragricola
E_boulengeri_ANDES_A2476_La_Nutria	E_boulengeri_ANDES_A2476_La_Nutria	E_boulengeri_ANDES_A2476_La_Nutria		E_boulengeri_ANDES_A2476_La_Nutria	E_boulengeri_ANDES_A2476_La_Nutria	E_boulengeri_ANDES_A2476_La_Nutria
E_boulengeri_Q23098_San_Lorenzo	E_boulengeri_Q23098_San_Lorenzo	E_boulengeri_Q23098_San_Lorenzo		E_boulengeri_Q23098_San_Lorenzo	E_boulengeri_Q23098_San_Lorenzo	E_boulengeri_Q23098_San_Lorenzo
E_boulengeri_Q23099_San_Lorenzo	E_boulengeri_Q23099_San_Lorenzo	E_boulengeri_Q23099_San_Lorenzo		E_boulengeri_Q23099_San_Lorenzo		E_boulengeri_Q23099_San_Lorenzo
E_boulengeri_Q23969_Maldonado	E_boulengeri_Q23969_Maldonado	E_boulengeri_Q23969_Maldonado		E_boulengeri_Q23969_Maldonado	E_boulengeri_Q23969_Maldonado	E_boulengeri_Q23969_Maldonado
E_boulengeri_Q24937_La_Tortuga	E_boulengeri_Q24937_La_Tortuga	E_boulengeri_Q24937_La_Tortuga		E_boulengeri_Q24937_La_Tortuga	E_boulengeri_Q24937_La_Tortuga	E_boulengeri_Q24937_La_Tortuga
E_boulengeri_Q24940_La_Tortuga	E_boulengeri_Q24940_La_Tortuga	E_boulengeri_Q24940_La_Tortuga		E_boulengeri_Q24940_La_Tortuga	E_boulengeri_Q24940_La_Tortuga	E_boulengeri_Q24940_La_Tortuga
E_boulengeri_Q32077_Urbina	E_boulengeri_Q32077_Urbina	E_boulengeri_Q32077_Urbina		E_boulengeri_Q32077_Urbina	E_boulengeri_Q32077_Urbina	E_boulengeri_Q32077_Urbina
E_boulengeri_Q40363_Caimito	E_boulengeri_Q40363_Caimito	E_boulengeri_Q40363_Caimito		E_boulengeri_Q40363_Caimito	E_boulengeri_Q40363_Caimito	E_boulengeri_Q40363_Caimito
E_boulengeri_Q40369_Caimito	E_boulengeri_Q40369_Caimito	E_boulengeri_Q40369_Caimito		E_boulengeri_Q40369_Caimito	E_boulengeri_Q40369_Caimito	E_boulengeri_Q40369_Caimito
E_boulengeri_Q40648_Pucayacu	E_boulengeri_Q40648_Pucayacu	E_boulengeri_Q40648_Pucayacu		E_boulengeri_Q40648_Pucayacu	E_boulengeri_Q40648_Pucayacu	E_boulengeri_Q40648_Pucayacu
E_boulengeri_Q50458_Pucayacu	E_boulengeri_Q50458_Pucayacu	E_boulengeri_Q50458_Pucayacu		E_boulengeri_Q50458_Pucayacu	E_boulengeri_Q50458_Pucayacu	E_boulengeri_Q50458_Pucayacu
E_boulengeri_Q53626_La_Perla	E_boulengeri_Q53626_La_Perla	E_boulengeri_Q53626_La_Perla	E_boulengeri_Q53626_La_Perla	E_boulengeri_Q53626_La_Perla	E_boulengeri_Q53626_La_Perla	E_boulengeri_Q53626_La_Perla
E_boulengeri_Q53627_La_Concordia	E_boulengeri_Q53627_La_Concordia	E_boulengeri_Q53627_La_Concordia	E_boulengeri_Q53627_La_Concordia
E_boulengeri_Q53628_La_Concordia	E_boulengeri_Q53628_La_Concordia	E_boulengeri_Q53628_La_Concordia	E_boulengeri_Q53628_La_Concordia
E_boulengeri_Q53629_La_Concordia	E_boulengeri_Q53629_La_Concordia	E_boulengeri_Q53629_La_Concordia	E_boulengeri_Q53629_La_Concordia
E_boulengeri_Q53629_La_Perla	E_boulengeri_Q53629_La_Perla	E_boulengeri_Q53629_La_Perla	E_boulengeri_Q53629_La_Perla	E_boulengeri_Q53629_La_Perla	E_boulengeri_Q53629_La_Perla	E_boulengeri_Q53629_La_Perla
E_boulengeri_Q53630_La_Concordia	E_boulengeri_Q53630_La_Concordia	E_boulengeri_Q53630_La_Concordia	E_boulengeri_Q53630_La_Concordia
E_boulengeri_Q53632_La_Concordia	E_boulengeri_Q53632_La_Concordia	E_boulengeri_Q53632_La_Concordia	E_boulengeri_Q53632_La_Concordia
E_boulengeri_Q53633_La_Perla	E_boulengeri_Q53633_La_Perla	E_boulengeri_Q53633_La_Perla	E_boulengeri_Q53633_La_Perla	E_boulengeri_Q53633_La_Perla	E_boulengeri_Q53633_La_Perla	E_boulengeri_Q53633_La_Perla
E_boulengeri_Q53634_Bilsa	E_boulengeri_Q53634_Bilsa	E_boulengeri_Q53634_Bilsa	E_boulengeri_Q53634_Bilsa	E_boulengeri_Q53634_Bilsa	E_boulengeri_Q53634_Bilsa	E_boulengeri_Q53634_Bilsa
E_boulengeri_Q53635_Bilsa	E_boulengeri_Q53635_Bilsa	E_boulengeri_Q53635_Bilsa	E_boulengeri_Q53635_Bilsa
E_boulengeri_Q53636_Bilsa	E_boulengeri_Q53636_Bilsa
E_boulengeri_Q53637_Bilsa	E_boulengeri_Q53637_Bilsa	E_boulengeri_Q53637_Bilsa	E_boulengeri_Q53637_Bilsa
E_boulengeri_Q53638_Bilsa	E_boulengeri_Q53638_Bilsa	E_boulengeri_Q53638_Bilsa	E_boulengeri_Q53638_Bilsa
E_boulengeri_Q53639_Bilsa	E_boulengeri_Q53639_Bilsa	E_boulengeri_Q53639_Bilsa	E_boulengeri_Q53639_Bilsa
E_boulengeri_Q53640_Bilsa	E_boulengeri_Q53640_Bilsa	E_boulengeri_Q53640_Bilsa	E_boulengeri_Q53640_Bilsa
E_boulengeri_Q53641_Bilsa	E_boulengeri_Q53641_Bilsa		E_boulengeri_Q53641_Bilsa
E_boulengeri_Q53642_Bilsa	E_boulengeri_Q53642_Bilsa	E_boulengeri_Q53642_Bilsa	E_boulengeri_Q53642_Bilsa
E_boulengeri_Q58221_Lita	E_boulengeri_Q58221_Lita	E_boulengeri_Q58221_Lita		E_boulengeri_Q58221_Lita	E_boulengeri_Q58221_Lita	E_boulengeri_Q58221_Lita
E_boulengeri_Q58224_Lita	E_boulengeri_Q58224_Lita	E_boulengeri_Q58224_Lita		E_boulengeri_Q58224_Lita	E_boulengeri_Q58224_Lita	E_boulengeri_Q58224_Lita
E_boulengeri_Q58245_VallE_Hermoso	E_boulengeri_Q58245_VallE_Hermoso	E_boulengeri_Q58245_VallE_Hermoso		E_boulengeri_Q58245_VallE_Hermoso	E_boulengeri_Q58245_VallE_Hermoso	E_boulengeri_Q58245_VallE_Hermoso
E_boulengeri_Q58252_VallE_Hermoso	E_boulengeri_Q58252_VallE_Hermoso	E_boulengeri_Q58252_VallE_Hermoso		E_boulengeri_Q58252_VallE_Hermoso	E_boulengeri_Q58252_VallE_Hermoso	E_boulengeri_Q58252_VallE_Hermoso
E_boulengeri_RDT0211_Isla_Gorgona	E_boulengeri_RDT0211_Isla_Gorgona	E_boulengeri_RDT0211_Isla_Gorgona		E_boulengeri_RDT0211_Isla_Gorgona	E_boulengeri_RDT0211_Isla_Gorgona
E_boulengeri_RDT0231_Danubio	E_boulengeri_RDT0231_Danubio	E_boulengeri_RDT0231_Danubio		E_boulengeri_RDT0231_Danubio	E_boulengeri_RDT0231_Danubio
E_darwinwallacei_Q58262_Otongachi	E_darwinwallacei_Q58262_Otongachi	E_darwinwallacei_Q58262_Otongachi		E_darwinwallacei_Q58262_Otongachi	E_darwinwallacei_Q58262_Otongachi	E_darwinwallacei_Q58262_Otongachi
E_darwinwallacei_Q58263_Otongachi	E_darwinwallacei_Q58263_Otongachi	E_darwinwallacei_Q58263_Otongachi		E_darwinwallacei_Q58263_Otongachi	E_darwinwallacei_Q58263_Otongachi	E_darwinwallacei_Q58263_Otongachi
E_darwinwallacei_Q58282_Mindo	E_darwinwallacei_Q58282_Mindo	E_darwinwallacei_Q58282_Mindo		E_darwinwallacei_Q58282_Mindo	E_darwinwallacei_Q58282_Mindo	E_darwinwallacei_Q58282_Mindo
E_darwinwallacei_Q58284_Mindo	E_darwinwallacei_Q58284_Mindo	E_darwinwallacei_Q58284_Mindo		E_darwinwallacei_Q58284_Mindo	E_darwinwallacei_Q58284_Mindo	E_darwinwallacei_Q58284_Mindo
E_darwinwallacei_Q58335_Pachijal	E_darwinwallacei_Q58335_Pachijal	E_darwinwallacei_Q58335_Pachijal		E_darwinwallacei_Q58335_Pachijal	E_darwinwallacei_Q58335_Pachijal	E_darwinwallacei_Q58335_Pachijal
E_darwinwallacei_Q58336_Pachijal	E_darwinwallacei_Q58336_Pachijal	E_darwinwallacei_Q58336_Pachijal		E_darwinwallacei_Q58336_Pachijal	E_darwinwallacei_Q58336_Pachijal	E_darwinwallacei_Q58336_Pachijal
E_espinosai_Q58233_Cube	E_espinosai_Q58233_Cube	E_espinosai_Q58233_Cube		E_espinosai_Q58233_Cube	E_espinosai_Q58233_Cube	E_espinosai_Q58233_Cube
E_espinosai_Q58236_Cube	E_espinosai_Q58236_Cube	E_espinosai_Q58236_Cube		E_espinosai_Q58236_Cube	E_espinosai_Q58236_Cube	E_espinosai_Q58236_Cube
E_espinosai_Q58270_Rio_Palenque	E_espinosai_Q58270_Rio_Palenque	E_espinosai_Q58270_Rio_Palenque		E_espinosai_Q58270_Rio_Palenque	E_espinosai_Q58270_Rio_Palenque	E_espinosai_Q58270_Rio_Palenque
E_espinosai_Q58272_Rio_Palenque	E_espinosai_Q58272_Rio_Palenque	E_espinosai_Q58272_Rio_Palenque		E_espinosai_Q58272_Rio_Palenque	E_espinosai_Q58272_Rio_Palenque	E_espinosai_Q58272_Rio_Palenque
E_machalilla_Q53643_5_dE_agosto		E_machalilla_Q53643_5_dE_agosto	E_machalilla_Q53643_5_dE_agosto
E_machalilla_Q53644_5_dE_agosto	E_machalilla_Q53644_5_dE_agosto	E_machalilla_Q53644_5_dE_agosto	E_machalilla_Q53644_5_dE_agosto
E_machalilla_Q53645_5_dE_agosto	E_machalilla_Q53645_5_dE_agosto	E_machalilla_Q53645_5_dE_agosto	E_machalilla_Q53645_5_dE_agosto
E_machalilla_Q53646_5_dE_agosto	E_machalilla_Q53646_5_dE_agosto	E_machalilla_Q53646_5_dE_agosto	E_machalilla_Q53646_5_dE_agosto
E_machalilla_Q53647_5_dE_agosto	E_machalilla_Q53647_5_dE_agosto	E_machalilla_Q53647_5_dE_agosto	E_machalilla_Q53647_5_dE_agosto
E_machalilla_Q53648_5_dE_agosto	E_machalilla_Q53648_5_dE_agosto	E_machalilla_Q53648_5_dE_agosto	E_machalilla_Q53648_5_dE_agosto
E_machalilla_Q53649_5_dE_agosto	E_machalilla_Q53649_5_dE_agosto	E_machalilla_Q53649_5_dE_agosto	E_machalilla_Q53649_5_dE_agosto
E_machalilla_Q53650_5_dE_agosto	E_machalilla_Q53650_5_dE_agosto	E_machalilla_Q53650_5_dE_agosto	E_machalilla_Q53650_5_dE_agosto	E_machalilla_Q53650_5_dE_agosto	E_machalilla_Q53650_5_dE_agosto	E_machalilla_Q53650_5_dE_agosto
E_machalilla_Q53667_Jouneche	E_machalilla_Q53667_Jouneche	E_machalilla_Q53667_Jouneche	E_machalilla_Q53667_Jouneche
E_machalilla_Q53668_Jouneche	E_machalilla_Q53668_Jouneche	E_machalilla_Q53668_Jouneche	E_machalilla_Q53668_Jouneche
E_machalilla_Q53669_Jouneche	E_machalilla_Q53669_Jouneche	E_machalilla_Q53669_Jouneche	E_machalilla_Q53669_Jouneche
E_machalilla_Q53670_Jouneche	E_machalilla_Q53670_Jouneche	E_machalilla_Q53670_Jouneche	E_machalilla_Q53670_Jouneche
E_machalilla_Q53671_Jouneche	E_machalilla_Q53671_Jouneche	E_machalilla_Q53671_Jouneche	E_machalilla_Q53671_Jouneche
E_machalilla_Q53672_Jouneche	E_machalilla_Q53672_Jouneche	E_machalilla_Q53672_Jouneche	E_machalilla_Q53672_Jouneche	E_machalilla_Q53672_Jouneche	E_machalilla_Q53672_Jouneche	E_machalilla_Q53672_Jouneche
E_machalilla_Q53673_Jouneche	E_machalilla_Q53673_Jouneche	E_machalilla_Q53673_Jouneche	E_machalilla_Q53673_Jouneche
E_machalilla_Q53674_Jouneche	E_machalilla_Q53674_Jouneche	E_machalilla_Q53674_Jouneche	E_machalilla_Q53674_Jouneche
E_machalilla_Q58292_Rio_Ayampe	E_machalilla_Q58292_Rio_Ayampe	E_machalilla_Q58292_Rio_Ayampe		E_machalilla_Q58292_Rio_Ayampe	E_machalilla_Q58292_Rio_Ayampe	E_machalilla_Q58292_Rio_Ayampe
E_narinensis_RDT0219_Biotopo	E_narinensis_RDT0219_Biotopo	E_narinensis_RDT0219_Biotopo		E_narinensis_RDT0219_Biotopo	E_narinensis_RDT0219_Biotopo
E_narinensis_RDT0220_Biotopo	E_narinensis_RDT0220_Biotopo	E_narinensis_RDT0220_Biotopo		E_narinensis_RDT0220_Biotopo	E_narinensis_RDT0220_Biotopo
E_tricolor_Q53651_Guanujo	E_tricolor_Q53651_Guanujo	E_tricolor_Q53651_Guanujo	E_tricolor_Q53651_Guanujo
E_tricolor_Q53652_Chazo_Juan	E_tricolor_Q53652_Chazo_Juan	E_tricolor_Q53652_Chazo_Juan	E_tricolor_Q53652_Chazo_Juan	E_tricolor_Q53652_Chazo_Juan	E_tricolor_Q53652_Chazo_Juan	E_tricolor_Q53652_Chazo_Juan
E_tricolor_Q53653_Guanujo	E_tricolor_Q53653_Guanujo	E_tricolor_Q53653_Guanujo	E_tricolor_Q53653_Guanujo
E_tricolor_Q53654_Guanujo	E_tricolor_Q53654_Guanujo	E_tricolor_Q53654_Guanujo	E_tricolor_Q53654_Guanujo
E_tricolor_Q53655_Guanujo	E_tricolor_Q53655_Guanujo	E_tricolor_Q53655_Guanujo	E_tricolor_Q53655_Guanujo
E_tricolor_Q53656_Guanujo	E_tricolor_Q53656_Guanujo	E_tricolor_Q53656_Guanujo	E_tricolor_Q53656_Guanujo
E_tricolor_Q53657_Guanujo	E_tricolor_Q53657_Guanujo	E_tricolor_Q53657_Guanujo	E_tricolor_Q53657_Guanujo
E_tricolor_Q53658_Guanujo	E_tricolor_Q53658_Guanujo	E_tricolor_Q53658_Guanujo	E_tricolor_Q53658_Guanujo
E_tricolor_Q53659_Chazo_Juan	E_tricolor_Q53659_Chazo_Juan	E_tricolor_Q53659_Chazo_Juan
E_tricolor_Q53660_Chazo_Juan	E_tricolor_Q53660_Chazo_Juan	E_tricolor_Q53660_Chazo_Juan	E_tricolor_Q53660_Chazo_Juan
E_tricolor_Q53661_Chazo_Juan		E_tricolor_Q53661_Chazo_Juan	E_tricolor_Q53661_Chazo_Juan
E_tricolor_Q53662_Chazo_Juan	E_tricolor_Q53662_Chazo_Juan	E_tricolor_Q53662_Chazo_Juan	E_tricolor_Q53662_Chazo_Juan
E_tricolor_Q53663_Chazo_Juan	E_tricolor_Q53663_Chazo_Juan	E_tricolor_Q53663_Chazo_Juan	E_tricolor_Q53663_Chazo_Juan
E_tricolor_Q53664_Chazo_Juan	E_tricolor_Q53664_Chazo_Juan	E_tricolor_Q53664_Chazo_Juan	E_tricolor_Q53664_Chazo_Juan
E_tricolor_Q53665_Chazo_Juan	E_tricolor_Q53665_Chazo_Juan	E_tricolor_Q53665_Chazo_Juan	E_tricolor_Q53665_Chazo_Juan
E_tricolor_Q53666_Chazo_Juan	E_tricolor_Q53666_Chazo_Juan	E_tricolor_Q53666_Chazo_Juan	E_tricolor_Q53666_Chazo_Juan
Hyloxalus_bocagei_chimera	Hyloxalus_bocagei_chimera	Hyloxalus_bocagei_chimera	Hyloxalus_bocagei_chimera
Hyloxalus_nexipus_chimera	Hyloxalus_nexipus_chimera	Hyloxalus_nexipus_chimera	Hyloxalus_nexipus_chimera
Phyllobates_aurotaenia_chimera	Phyllobates_aurotaenia_chimera	Phyllobates_aurotaenia_chimera	Phyllobates_aurotaenia_chimera
Phyllobates_terribilis_chimera	Phyllobates_terribilis_chimera	Phyllobates_terribilis_chimera	Phyllobates_terribilis_chimera
S_nubicola_RDT0159_Los_Tubos	S_nubicola_RDT0159_Los_Tubos	S_nubicola_RDT0159_Los_Tubos		S_nubicola_RDT0159_Los_Tubos	S_nubicola_RDT0159_Los_Tubos	S_nubicola_RDT0159_Los_Tubos
