## Supplementary Table S3 for "Deep Divergences Among Inconspicuously Colored Clades of *Epipedobates* Poison Frogs"

### Sheet: Sheet 1
Supplemental Table S3: Haplotype Statistics. For each species column (last 7 columns), a slash separates the number of unique haplotypes from the number of non-unique haplotypes.
Gene	Ploidy	N sequences	N individuals	N haplotypes	Average N sequences/haplotype	aff_espinosai	anthonyi	boulengeri	espinosai	machalilla	narinensis	sp1	tricolor
CR	1	44	44	43	1.023	12/0	3/0	5/0	13/0	3/0	2/0	4/0	1/0
12S16S	1	104	104	84	1.238	19/0	15/0	6/0	15/0	12/0	2/0	4/0	11/0
cytb	1	106	106	84	1.262	18/0	16/0	6/0	17/0	13/0	2/0	4/0	8/0
H3	2	80	40	10	8	3/2	1/2	1/1	0/2	0/2	0/0	3/2	0/1
BMP2	2	90	45	14	6.429	1/1	0/1	3/0	1/2	2/2	2/0	1/2	0/1
KV13	2	136	68	78	1.744	12/0	19/1	0/0	9/0	22/0	0/0	0/0	15/1
