## Supplementary Data S3 for "Deep Divergences Among Inconspicuously Colored Clades of *Epipedobates* Poison Frogs": specimen-data-for-SVL_2023-02-05.csv

Genus	Species	Latitude	Longitude	Locality	Country	Specimen ID	Field Series	Sex_field	Sex	SVL	Elevation	New_ID	inpaper
Epipedobates	boulengeri	-0.1396	-79.38458	La Perla	Ecuador	QCAZA53627	TNHCFS6804	J	J	10.75	250	espinosai	yes
Epipedobates	boulengeri	0.63606	-79.8455	Bilsa	Ecuador	QCAZA53642	TNHCFS6819	M	M	13.85	198	aff_espinosai	yes
Epipedobates	boulengeri	0.408893	-79.674533	Cube	Ecuador	QCAZA58238	RDT0018	J	J	14	226.4	aff_espinosai	no
Epipedobates	boulengeri	0.854035	-78.463509	Lita	Ecuador	QCAZA58227	RDT0007	ND	ND	14	893.1	aff_espinosai	no
Epipedobates	machalilla	-0.0336	-80.06532	5 de agosto	Ecuador	QCAZA53646	TNHCFS6823	M	M	14.35	38	machalilla	yes
Epipedobates	machalilla	-1.682155	-80.801418	Rio Ayampe	Ecuador	QCAZA58291	RDT0071	ND	ND	14.45	3.4	machalilla	no
Epipedobates	boulengeri	-0.085165	-79.273523	Valle Hermoso	Ecuador	QCAZA58245	RDT0025	ND	ND	14.53	337.7	espinosai	yes
Epipedobates	boulengeri	0.63606	-79.8455	Bilsa	Ecuador	QCAZA53641	TNHCFS6818	M	M	14.54	198	aff_espinosai	yes
Epipedobates	machalilla	-1.679534	-80.798372	Rio Ayampe	Ecuador	QCAZA58298	RDT0078	ND	M	14.62	12.8	machalilla	no
Epipedobates	machalilla	-1.68177	-80.801046	Rio Ayampe	Ecuador	QCAZA58293	RDT0073	ND	ND	14.79	13	machalilla	no
Epipedobates	boulengeri	0.63598	-79.84425	Bilsa	Ecuador	QCAZA53640	TNHCFS6817	F	F	14.8	208	aff_espinosai	yes
Epipedobates	anthonyi	-3.66111	-79.73631	Moromoro	Ecuador	QCAZA53686	TNHCFS6863	M	M	14.88	935	anthonyi	yes
Epipedobates	boulengeri	-0.085149	-79.273608	Valle Hermoso	Ecuador	QCAZA58246	RDT0026	ND	ND	14.89	313.6	espinosai	no
Epipedobates	machalilla	-1.24107	-79.6646	Jouneche	Ecuador	QCAZA53667	TNHCFS6844	M	M	14.92	53	machalilla	yes
Epipedobates	machalilla	-1.682766	-80.800278	Rio Ayampe	Ecuador	QCAZA58294	RDT0074	ND	ND	14.98	27.6	machalilla	no
Epipedobates	machalilla	-0.033625	-80.065694	5 de agosto	Ecuador	QCAZA58231	RDT0011	ND	ND	15	29.8	machalilla	no
Epipedobates	boulengeri	-0.085252	-79.27353	Valle Hermoso	Ecuador	QCAZA58250	RDT0030	ND	ND	15.05	316.6	espinosai	no
Epipedobates	boulengeri	-0.085218	-79.273568	Valle Hermoso	Ecuador	QCAZA58254	RDT0034	ND	ND	15.09	336.6	espinosai	no
Epipedobates	boulengeri	-0.08519	-79.273525	Valle Hermoso	Ecuador	QCAZA58247	RDT0027	ND	ND	15.1	308.1	espinosai	no
Epipedobates	boulengeri	-0.01353	-79.38476	La Perla	Ecuador	QCAZA53629	TNHCFS6806	F	F	15.2	250	espinosai	yes
Epipedobates	machalilla	-0.0336	-80.06532	5 de agosto	Ecuador	QCAZA53645	TNHCFS6822	M	M	15.27	38	machalilla	yes
Epipedobates	machalilla	-1.67916	-80.798229	Rio Ayampe	Ecuador	QCAZA58295	RDT0075	ND	ND	15.35	11.5	machalilla	no
Epipedobates	machalilla	-1.679337	-80.798273	Rio Ayampe	Ecuador	QCAZA58296	RDT0076	ND	M	15.36	5.8	machalilla	no
Epipedobates	machalilla	-1.24105	-79.66531	Jouneche	Ecuador	QCAZA53673	TNHCFS6850	F	F	15.39	74	machalilla	yes
Epipedobates	machalilla	-0.03342	-80.0653	5 de agosto	Ecuador	QCAZA53649	TNHCFS6826	M	M	15.51	31	machalilla	yes
Epipedobates	darwinwallacei	-0.321784	-78.951674	Otongachi	Ecuador	QCAZA58264	RDT0044	ND	ND	15.58	828.2	espinosai	no
Epipedobates	machalilla	-0.03342	-80.0653	5 de agosto	Ecuador	QCAZA53648	TNHCFS6825	M	M	15.65	31	machalilla	yes
Epipedobates	tricolor	-1.48033	-79.18359	Guanujo	Ecuador	QCAZA53651	TNHCFS6828	M	M	15.67	898	tricolor	yes
Epipedobates	boulengeri	-0.145	-79.38406	La Perla	Ecuador	QCAZA53628	TNHCFS6805	M	M	15.69	250	espinosai	yes
Epipedobates	boulengeri	3.84165	-77.198881	Pianguita	Colombia	ANDES-A3692	RDT0203	M?	M	15.73	14.3	spnov	no
Epipedobates	machalilla	-1.681737	-80.800972	Rio Ayampe	Ecuador	QCAZA58292	RDT0072	ND	F	15.81	25.1	machalilla	yes
Epipedobates	boulengeri	0.63635	-79.84168	Bilsa	Ecuador	QCAZA53638	TNHCFS6815	F	F	15.82	157	aff_espinosai	yes
Epipedobates	espinosai	-0.589841	-79.362737	Rio Palenque	Ecuador	QCAZA58274	RDT0054	ND	M	15.85	184.7	espinosai	no
Epipedobates	darwinwallacei	-0.321796	-78.95168	Otongachi	Ecuador	QCAZA58266	RDT0046	ND	M	15.89	835.9	espinosai	no
Epipedobates	machalilla	-1.679578	-80.798372	Rio Ayampe	Ecuador	QCAZA58297	RDT0077	ND	ND	15.91	12.6	machalilla	no
Epipedobates	boulengeri	-0.085201	-79.273523	Valle Hermoso	Ecuador	QCAZA58253	RDT0033	ND	M	15.98	331.4	espinosai	no
Epipedobates	boulengeri	0.409201	-79.674708	Cube	Ecuador	QCAZA58239	RDT0019	ND	ND	16	200.6	aff_espinosai	no
Epipedobates	boulengeri	0.854039	-78.46341	Lita	Ecuador	QCAZA58225	RDT0005	ND	M	16	886.5	aff_espinosai	no
Epipedobates	machalilla	-0.033627	-80.065695	5 de agosto	Ecuador	QCAZA58232	RDT0012	ND	ND	16	32.1	machalilla	no
Epipedobates	tricolor	-1.48033	-79.18359	Guanujo	Ecuador	QCAZA53652	TNHCFS6829	F	F	16.05	898	tricolor	yes
Epipedobates	boulengeri	3.842095	-77.199024	Pianguita	Colombia	ANDES-A3693	RDT0204	M?	M	16.12	18.6	spnov	no
Epipedobates	anthonyi	-3.66111	-79.73631	Moromoro	Ecuador	QCAZA53685	TNHCFS6862	F	F	16.13	935	anthonyi	yes
Epipedobates	boulengeri	-0.086357	-79.272229	Valle Hermoso	Ecuador	QCAZA58251	RDT0031	ND	ND	16.17	326.8	espinosai	no
Epipedobates	machalilla	-1.24112	-79.66474	Jouneche	Ecuador	QCAZA53670	TNHCFS6847	F	F	16.26	60	machalilla	yes
Epipedobates	machalilla	-1.2421	-79.66473	Jouneche	Ecuador	QCAZA53669	TNHCFS6846	F	F	16.27	38	machalilla	yes
Epipedobates	darwinwallacei	-0.074484	-78.754451	Mindo	Ecuador	QCAZA58283	RDT0063	ND	ND	16.33	1374.9	espinosai	no
Epipedobates	espinosai	-0.589988	-79.362333	Rio Palenque	Ecuador	QCAZA58271	RDT0051	ND	M	16.34	178	espinosai	no
Epipedobates	boulengeri	-0.085149	-79.273595	Valle Hermoso	Ecuador	QCAZA58248	RDT0028	F	F	16.34	314.3	espinosai	no
Epipedobates	boulengeri	-0.01302	-79.38526	La Perla	Ecuador	QCAZA53633	TNHCFS6810	M	M	16.35	250	espinosai	yes
Epipedobates	narinensis	1.408647	-78.281162	Biotopo	Colombia	ANDES-A3711	RDT0222	M	M	16.39	521.4	narinensis	no
Epipedobates	machalilla	-0.03321	-80.06525	5 de agosto	Ecuador	QCAZA53650	TNHCFS6827	F	F	16.41	26	machalilla	yes
Epipedobates	anthonyi	-3.66111	-79.73631	Moromoro	Ecuador	QCAZA53690	TNHCFS6867	F	F	16.42	935	anthonyi	yes
Epipedobates	darwinwallacei	-0.321743	-78.951607	Otongachi	Ecuador	QCAZA58259	RDT0039	ND	ND	16.45	843.1	espinosai	no
Epipedobates	boulengeri	-0.085308	-79.273473	Valle Hermoso	Ecuador	QCAZA58249	RDT0029	ND	ND	16.47	309.2	espinosai	no
Epipedobates	machalilla	-1.24095	-79.66463	Jouneche	Ecuador	QCAZA53671	TNHCFS6848	F	F	16.47	64	machalilla	yes
Epipedobates	espinosai	-0.590298	-79.362069	Rio Palenque	Ecuador	QCAZA58270	RDT0050	F	F	16.52	193.8	espinosai	yes
Epipedobates	boulengeri	3.950882	-77.358293	Ladrilleros	Colombia	ANDES-A2460	RDT0152	ND	ND	16.52	53.05	spnov	yes
Epipedobates	darwinwallacei	-0.321781	-78.95159	Otongachi	Ecuador	QCAZA58261	RDT0041	ND	M	16.54	842.9	espinosai	no
Epipedobates	narinensis	1.408647	-78.281162	Biotopo	Colombia	ANDES-A3710	RDT0221	M	M	16.61	521.4	narinensis	no
Epipedobates	anthonyi	-3.66111	-79.73631	Moromoro	Ecuador	QCAZA53688	TNHCFS6865	F	F	16.67	935	anthonyi	yes
Epipedobates	machalilla	-0.0336	-80.06532	5 de agosto	Ecuador	QCAZA53647	TNHCFS6824	F	F	16.69	38	machalilla	yes
Epipedobates	boulengeri	0.63605	-79.84363	Bilsa	Ecuador	QCAZA53639	TNHCFS6816	M	M	16.76	189	aff_espinosai	yes
Epipedobates	tricolor	-1.48019	-79.18364	Guanujo	Ecuador	QCAZA53654	TNHCFS6831	M	M	16.76	901	tricolor	yes
Epipedobates	boulengeri	0.63617	-79.84132	Bilsa	Ecuador	QCAZA53637	TNHCFS6814	F	F	16.8	149	aff_espinosai	yes
Epipedobates	boulengeri	-0.01281	-79.38564	La Perla	Ecuador	QCAZA53631	TNHCFS6808	M	M	16.8	250	espinosai	yes
Epipedobates	boulengeri	3.61175	-76.885444	Danubio	Colombia	ANDES-A3716	RDT0227	M	M	16.8	702	spnov	no
Epipedobates	espinosai	-0.589793	-79.362937	Rio Palenque	Ecuador	QCAZA58277	RDT0057	F	F	16.85	168.3	espinosai	no
Epipedobates	machalilla	-0.03351	-80.06546	5 de agosto	Ecuador	QCAZA53644	TNHCFS6821	F	F	16.86	38	machalilla	yes
Epipedobates	boulengeri	0.848228	-78.460629	Lita	Ecuador	QCAZA58222	RDT0002	ND	ND	17	813.4	aff_espinosai	no
Epipedobates	boulengeri	0.854028	-78.463454	Lita	Ecuador	QCAZA58226	RDT0006	ND	M	17	885.2	aff_espinosai	no
Epipedobates	machalilla	-1.24095	-79.66544	Jouneche	Ecuador	QCAZA53674	TNHCFS6851	F	F	17.14	90	machalilla	yes
Epipedobates	machalilla	-1.24127	-79.66486	Jouneche	Ecuador	QCAZA53668	TNHCFS6845	F	F	17.19	38	machalilla	yes
Epipedobates	boulengeri	3.985064	-77.376723	La Barra	Colombia	ANDES-A2455	RDT0147	F	F	17.19	15.05	spnov	yes
Epipedobates	boulengeri	-0.01312	-79.38514	La Perla	Ecuador	QCAZA53630	TNHCFS6807	F	F	17.2	250	espinosai	yes
Epipedobates	boulengeri	3.841954	-77.198718	Pianguita	Colombia	ANDES-A3690	RDT0201	M?	M	17.25	17.7	spnov	no
Epipedobates	boulengeri	3.84226	-77.1987	Pianguita	Colombia	ANDES-A3694	RDT0205	M?	ND	17.25	17.7	spnov	no
Epipedobates	darwinwallacei	-0.074225	-78.754431	Mindo	Ecuador	QCAZA58280	RDT0060	ND	M	17.27	1344.8	espinosai	no
Epipedobates	machalilla	-0.03351	-80.06546	5 de agosto	Ecuador	QCAZA53643	TNHCFS6820	F	F	17.27	38	machalilla	yes
Epipedobates	boulengeri	0.63605	-79.84549	Bilsa	Ecuador	QCAZA53634	TNHCFS6811	F	F	17.28	NA	aff_espinosai	yes
Epipedobates	darwinwallacei	-0.321792	-78.951638	Otongachi	Ecuador	QCAZA58265	RDT0045	ND	F	17.3	824.6	espinosai	no
Epipedobates	tricolor	-1.39984	-79.18247	Chazo Juan	Ecuador	QCAZA53666	TNHCFS6843	M	M	17.33	677	tricolor	yes
Epipedobates	boulengeri	1.68084	-78.74924	Maragricola	Colombia	ANDES-A2470	RDT0175	F	F	17.39	7	boulengeriSS	no
Epipedobates	boulengeri	3.9449	-77.364377	Ladrilleros	Colombia	ANDES-A2463	RDT0155	ND	ND	17.4	13.95	spnov	no
Epipedobates	boulengeri	0.63494	-79.83919	Bilsa	Ecuador	QCAZA53636	TNHCFS6813	F	F	17.46	NA	aff_espinosai	yes
Epipedobates	boulengeri	3.61175	-76.885444	Danubio	Colombia	ANDES-A3715	RDT0226	M	M	17.46	702	spnov	no
Epipedobates	boulengeri	-0.0145	-79.38406	La Perla	Ecuador	QCAZA53626	TNHCFS6803	F	F	17.47	250	espinosai	yes
Epipedobates	anthonyi	-3.65503	-79.74227	Moromoro	Ecuador	QCAZA53684	TNHCFS6861	F	F	17.48	983	anthonyi	yes
Epipedobates	anthonyi	-3.32497	-79.75531	Pasaje	Ecuador	QCAZA53681	TNHCFS6858	M	M	17.48	130	anthonyi	yes
Epipedobates	narinensis	1.408999	-78.281246	Biotopo	Colombia	ANDES-A3708	RDT0219	M	M	17.53	518.9	narinensis	yes
Epipedobates	anthonyi	-3.33073	-79.75535	Pasaje	Ecuador	QCAZA53677	TNHCFS6854	F	F	17.61	149	anthonyi	yes
Epipedobates	boulengeri	1.68084	-78.74924	Maragricola	Colombia	ANDES-A2471	RDT0176	F	F	17.62	7	boulengeriSS	yes
Epipedobates	boulengeri	3.950958	-77.358312	Ladrilleros	Colombia	ANDES-A2459	RDT0151	ND	ND	17.62	33.89	spnov	no
Epipedobates	narinensis	1.408647	-78.281162	Biotopo	Colombia	ANDES-A3709	RDT0220	F	F	17.63	521.4	narinensis	yes
Epipedobates	boulengeri	3.9449	-77.364377	Ladrilleros	Colombia	ANDES-A2464	RDT0156	ND	M	17.63	13.95	spnov	yes
Epipedobates	boulengeri	3.84165	-77.198881	Pianguita	Colombia	ANDES-A3691	RDT0202	M?	M	17.68	14.3	spnov	no
Epipedobates	boulengeri	3.951119	-77.358169	Ladrilleros	Colombia	ANDES-A2458	RDT0150	ND	M	17.74	29.19	spnov	no
Epipedobates	espinosai	-0.589981	-79.362522	Rio Palenque	Ecuador	QCAZA58272	RDT0052	F	F	17.76	180.5	espinosai	yes
Epipedobates	boulengeri	1.36083	-78.18076	La Nutria	Colombia	ANDES-A2476	RDT0181	ND	ND	17.77	762	aff_espinosai	yes
Epipedobates	anthonyi	-3.33073	-79.75535	Pasaje	Ecuador	QCAZA53675	TNHCFS6852	M	M	17.77	149	anthonyi	yes
Epipedobates	boulengeri	0.63496	-79.83927	Bilsa	Ecuador	QCAZA53635	TNHCFS6812	F	F	17.82	174	aff_espinosai	yes
Epipedobates	boulengeri	3.611528	-76.885194	Danubio	Colombia	ANDES-A3718	RDT0229	M	M	17.84	705	spnov	no
Epipedobates	darwinwallacei	0.077044	-78.924944	Pachijal	Ecuador	QCAZA58335	RDT0115	ND	M	17.88	882	aff_espinosai	yes
Epipedobates	boulengeri	3.950888	-77.358308	Ladrilleros	Colombia	ANDES-A2461	RDT0153	ND	ND	17.93	53.36	spnov	no
Epipedobates	boulengeri	3.611528	-76.885194	Danubio	Colombia	ANDES-A3719	RDT0230	F	F	17.96	705	spnov	no
Epipedobates	anthonyi	-3.65462	-79.741854	Moromoro	Ecuador	QCAZA58290	RDT0070	ND	ND	17.98	963.6	anthonyi	yes
Epipedobates	boulengeri	0.409277	-79.674737	Cube	Ecuador	QCAZA58233	RDT0013	ND	ND	18	204.6	aff_espinosai	yes
Epipedobates	boulengeri	0.409176	-79.674679	Cube	Ecuador	QCAZA58234	RDT0014	F	F	18	203.1	aff_espinosai	no
Epipedobates	boulengeri	0.409163	-79.67472	Cube	Ecuador	QCAZA58236	RDT0016	ND	ND	18	202.5	aff_espinosai	yes
Epipedobates	boulengeri	0.408894	-79.674479	Cube	Ecuador	QCAZA58237	RDT0017	F	F	18	210.6	aff_espinosai	no
Epipedobates	boulengeri	0.848262	-78.46062	Lita	Ecuador	QCAZA58221	RDT0001	F	F	18	815.9	aff_espinosai	yes
Epipedobates	boulengeri	0.853945	-78.463617	Lita	Ecuador	QCAZA58228	RDT0008	ND	ND	18	907	aff_espinosai	no
Epipedobates	darwinwallacei	-0.074375	-78.754373	Mindo	Ecuador	QCAZA58285	RDT0065	ND	ND	18	1283.1	espinosai	no
Epipedobates	boulengeri	-0.01279	-79.38557	La Perla	Ecuador	QCAZA53632	TNHCFS6809	F	F	18.02	250	espinosai	yes
Epipedobates	anthonyi	-3.33073	-79.75535	Pasaje	Ecuador	QCAZA53678	TNHCFS6855	M	M	18.05	149	anthonyi	yes
Epipedobates	boulengeri	1.68084	-78.74924	Maragricola	Colombia	ANDES-A2473	RDT0178	F	F	18.05	7	boulengeriSS	no
Epipedobates	boulengeri	-0.085243	-79.273549	Valle Hermoso	Ecuador	QCAZA58252	RDT0032	ND	ND	18.05	327.7	espinosai	yes
Epipedobates	boulengeri	3.9449	-77.364377	Ladrilleros	Colombia	ANDES-A2465	RDT0157	ND	M	18.07	13.95	spnov	no
Epipedobates	darwinwallacei	-0.321793	-78.951578	Otongachi	Ecuador	QCAZA58263	RDT0043	ND	ND	18.09	857.2	espinosai	yes
Epipedobates	boulengeri	3.611528	-76.885194	Danubio	Colombia	ANDES-A3714	RDT0225	F	F	18.11	705	spnov	no
Epipedobates	boulengeri	3.611528	-76.885194	Danubio	Colombia	ANDES-A3720	RDT0231	F	F	18.18	705	spnov	yes
Epipedobates	boulengeri	3.611528	-76.885194	Danubio	Colombia	ANDES-A3713	RDT0224	F	F	18.2	705	spnov	no
Epipedobates	darwinwallacei	0.076958	-78.924986	Pachijal	Ecuador	QCAZA58336	RDT0116	M	M	18.22	859	aff_espinosai	yes
Epipedobates	boulengeri	3.950888	-77.358308	Ladrilleros	Colombia	ANDES-A2462	RDT0154	F	F	18.22	53.36	spnov	no
Epipedobates	boulengeri	3.61175	-76.885444	Danubio	Colombia	ANDES-A3717	RDT0228	F	F	18.26	702	spnov	no
Epipedobates	anthonyi	-3.66111	-79.73631	Moromoro	Ecuador	QCAZA53687	TNHCFS6864	M	M	18.28	935	anthonyi	yes
Epipedobates	boulengeri	1.68084	-78.74924	Maragricola	Colombia	ANDES-A2468	RDT0173	F	F	18.3	7	boulengeriSS	yes
Epipedobates	machalilla	-1.2411	-79.66515	Jouneche	Ecuador	QCAZA53672	TNHCFS6849	F	F	18.33	58	machalilla	yes
Epipedobates	espinosai	-0.589925	-79.362604	Rio Palenque	Ecuador	QCAZA58273	RDT0053	ND	ND	18.39	186.5	espinosai	no
Epipedobates	darwinwallacei	-0.321675	-78.951603	Otongachi	Ecuador	QCAZA58260	RDT0040	ND	ND	18.5	843.1	espinosai	no
Epipedobates	darwinwallacei	-0.074266	-78.75439	Mindo	Ecuador	QCAZA58281	RDT0061	ND	ND	18.58	1346.6	espinosai	no
Epipedobates	boulengeri	1.68084	-78.74924	Maragricola	Colombia	ANDES-A2469	RDT0174	F	F	18.68	7	boulengeriSS	no
Epipedobates	anthonyi	-3.32497	-79.75531	Pasaje	Ecuador	QCAZA53682	TNHCFS6859	M	M	18.69	130	anthonyi	yes
Epipedobates	espinosai	-0.589754	-79.362662	Rio Palenque	Ecuador	QCAZA58275	RDT0055	F	F	18.72	189	espinosai	no
Epipedobates	anthonyi	-3.33073	-79.75535	Pasaje	Ecuador	QCAZA53679	TNHCFS6856	M	M	18.82	149	anthonyi	yes
Epipedobates	espinosai	-0.589736	-79.362866	Rio Palenque	Ecuador	QCAZA58276	RDT0056	F	F	18.85	151.8	espinosai	no
Epipedobates	anthonyi	-3.32497	-79.75531	Pasaje	Ecuador	QCAZA53680	TNHCFS6857	F	F	18.9	130	anthonyi	yes
Epipedobates	tricolor	-1.39932	-79.18212	Chazo Juan	Ecuador	QCAZA53664	TNHCFS6841	M	M	18.95	688	tricolor	yes
Epipedobates	boulengeri	2.964612	-78.173825	Gorgona	Colombia	ANDES-A3697	RDT0208	M	M	18.96	11	boulengeriSS	no
Epipedobates	boulengeri	1.68084	-78.74924	Maragricola	Colombia	ANDES-A2472	RDT0177	F	F	18.96	7	boulengeriSS	no
Epipedobates	boulengeri	0.40913	-79.674694	Cube	Ecuador	QCAZA58235	RDT0015	ND	ND	19	205.5	aff_espinosai	no
Epipedobates	boulengeri	0.40918	-79.674729	Cube	Ecuador	QCAZA58240	RDT0020	ND	ND	19	216.1	aff_espinosai	no
Epipedobates	darwinwallacei	-0.321768	-78.951586	Otongachi	Ecuador	QCAZA58262	RDT0042	ND	ND	19.08	856.5	espinosai	yes
Epipedobates	tricolor	-1.39917	-79.18214	Chazo Juan	Ecuador	QCAZA53662	TNHCFS6839	M	M	19.08	699	tricolor	yes
Epipedobates	anthonyi	-3.32529	-79.59927	Uzchurummi	Ecuador	QCAZA53691	TNHCFS6868	M	M	19.11	306	anthonyi	yes
Epipedobates	boulengeri	1.68084	-78.74924	Maragricola	Colombia	ANDES-A2475	RDT0180	F	F	19.11	7	boulengeriSS	no
Epipedobates	anthonyi	-3.33073	-79.75535	Pasaje	Ecuador	QCAZA53676	TNHCFS6853	F	F	19.12	149	anthonyi	yes
Epipedobates	boulengeri	2.964636	-78.173747	Gorgona	Colombia	ANDES-A3698	RDT0209	M	M	19.3	14	boulengeriSS	no
Epipedobates	darwinwallacei	-0.074416	-78.754505	Mindo	Ecuador	QCAZA58278	RDT0058	ND	ND	19.47	1287.6	espinosai	no
Epipedobates	anthonyi	-3.32529	-79.59927	Uzchurummi	Ecuador	QCAZA53692	TNHCFS6869	M	M	19.48	306	anthonyi	yes
Epipedobates	darwinwallacei	-0.074375	-78.754373	Mindo	Ecuador	QCAZA58284	RDT0064	ND	ND	19.53	1283.1	espinosai	yes
Epipedobates	tricolor	-1.480303	-79.183627	Guanujo	Ecuador	QCAZA58308	RDT0088	ND	ND	19.55	904	tricolor	no
Epipedobates	tricolor	-1.48029	-79.18369	Guanujo	Ecuador	QCAZA53656	TNHCFS6833	M	M	19.56	899	tricolor	yes
Epipedobates	boulengeri	1.68084	-78.74924	Maragricola	Colombia	ANDES-A2474	RDT0179	F	F	19.62	7	boulengeriSS	no
Epipedobates	boulengeri	2.964638	-78.173791	Gorgona	Colombia	ANDES-A3699	RDT0210	ND	M	19.76	19.9	boulengeriSS	no
Epipedobates	anthonyi	-3.65503	-79.74227	Moromoro	Ecuador	QCAZA53683	TNHCFS6860	M	M	19.88	983	anthonyi	yes
Epipedobates	tricolor	-1.941539	-79.171215	San Jose de Tambo	Ecuador	QCAZA58303	RDT0083	ND	M	19.97	557.7	tricolor	no
Epipedobates	boulengeri	0.848243	-78.460701	Lita	Ecuador	QCAZA58223	RDT0003	ND	F	20	813.4	aff_espinosai	no
Epipedobates	boulengeri	0.848244	-78.460625	Lita	Ecuador	QCAZA58224	RDT0004	ND	F	20	818.9	aff_espinosai	yes
Epipedobates	tricolor	-1.39948	-79.1824	Chazo Juan	Ecuador	QCAZA53661	TNHCFS6838	M	M	20.06	678	tricolor	yes
Epipedobates	tricolor	-1.48024	-79.18369	Guanujo	Ecuador	QCAZA53655	TNHCFS6832	F	F	20.08	900	tricolor	yes
Epipedobates	darwinwallacei	-0.074416	-78.754505	Mindo	Ecuador	QCAZA58279	RDT0059	ND	ND	20.19	1287.6	espinosai	no
Epipedobates	boulengeri	2.96465	-78.173685	Gorgona	Colombia	ANDES-A3696	RDT0207	F	F	20.23	-1.1	boulengeriSS	no
Epipedobates	tricolor	-1.39963	-79.1824	Chazo Juan	Ecuador	QCAZA53659	TNHCFS6836	F	F	20.24	678	tricolor	yes
Epipedobates	anthonyi	-3.32529	-79.59927	Uzchurummi	Ecuador	QCAZA53695	TNHCFS6872	F	F	20.34	306	anthonyi	yes
Epipedobates	darwinwallacei	-0.074144	-78.754392	Mindo	Ecuador	QCAZA58282	RDT0062	F	F	20.38	1359.5	espinosai	yes
Epipedobates	tricolor	-1.39962	-79.18242	Chazo Juan	Ecuador	QCAZA53660	TNHCFS6837	M	M	20.4	680	tricolor	yes
Epipedobates	anthonyi	-3.32529	-79.59927	Uzchurummi	Ecuador	QCAZA53697	TNHCFS6874	F	F	20.43	306	anthonyi	yes
Epipedobates	tricolor	-1.399817	-79.182443	Chazo Juan	Ecuador	QCAZA58307	RDT0087	ND	ND	20.46	655.8	tricolor	no
Epipedobates	boulengeri	2.964608	-78.173791	Gorgona	Colombia	ANDES-A3700	RDT0211	M	M	20.53	28.8	boulengeriSS	yes
Epipedobates	boulengeri	2.964623	-78.173918	Gorgona	Colombia	ANDES-A3701	RDT0212	F	F	20.59	17.8	boulengeriSS	no
Epipedobates	boulengeri	2.96465	-78.173685	Gorgona	Colombia	ANDES-A3695	RDT0206	F	F	20.65	-1.1	boulengeriSS	no
Epipedobates	anthonyi	-3.32529	-79.59927	Uzchurummi	Ecuador	QCAZA53696	TNHCFS6873	F	F	20.79	306	anthonyi	yes
Epipedobates	anthonyi	-3.32529	-79.59927	Uzchurummi	Ecuador	QCAZA53698	TNHCFS6875	F	F	20.8	306	anthonyi	yes
Epipedobates	anthonyi	-3.32529	-79.59927	Uzchurummi	Ecuador	QCAZA53694	TNHCFS6871	F	F	20.85	306	anthonyi	yes
Epipedobates	tricolor	-1.941665	-79.171233	San Jose de Tambo	Ecuador	QCAZA58299	RDT0079	F	F	20.86	544	tricolor	no
Epipedobates	anthonyi	-3.32529	-79.59927	Uzchurummi	Ecuador	QCAZA53693	TNHCFS6870	F	F	20.91	306	anthonyi	yes
Epipedobates	tricolor	-1.48029	-79.18369	Guanujo	Ecuador	QCAZA53658	TNHCFS6835	F	F	21.08	899	tricolor	yes
Epipedobates	tricolor	-1.941539	-79.17113	San Jose de Tambo	Ecuador	QCAZA58306	RDT0086	ND	M	21.08	548.9	tricolor	no
Epipedobates	tricolor	-1.941455	-79.17119	San Jose de Tambo	Ecuador	QCAZA58304	RDT0084	ND	ND	21.11	566.4	tricolor	no
Epipedobates	tricolor	-1.3998	-79.1825	Chazo Juan	Ecuador	QCAZA53665	TNHCFS6842	F	F	21.14	684	tricolor	yes
Epipedobates	tricolor	-1.941465	-79.170706	San Jose de Tambo	Ecuador	QCAZA58301	RDT0081	ND	ND	21.27	590	tricolor	no
Epipedobates	tricolor	-1.94154	-79.171193	San Jose de Tambo	Ecuador	QCAZA58300	RDT0080	ND	F	21.36	545.9	tricolor	no
Epipedobates	tricolor	-1.941498	-79.170677	San Jose de Tambo	Ecuador	QCAZA58302	RDT0082	ND	M	21.6	596	tricolor	no
Epipedobates	tricolor	-1.48037	-79.18353	Guanujo	Ecuador	QCAZA53653	TNHCFS6830	F	F	21.69	899	tricolor	yes
Epipedobates	tricolor	-1.39932	-79.18212	Chazo Juan	Ecuador	QCAZA53663	TNHCFS6840	F	F	21.74	688	tricolor	yes
Epipedobates	tricolor	-1.941475	-79.1704	San Jose de Tambo	Ecuador	QCAZA58305	RDT0085	ND	ND	21.75	579.4	tricolor	no
Epipedobates	tricolor	-1.48029	-79.18369	Guanujo	Ecuador	QCAZA53657	TNHCFS6834	F	F	21.76	899	tricolor	yes
Epipedobates	anthonyi	-3.66111	-79.73631	Moromoro	Ecuador	QCAZA53689	TNHCFS6866	F	F	21.84	935	anthonyi	yes
Epipedobates	boulengeri	0.7046	-80.08857	Caimito	Ecuador	QCAZA40363	--	ND	ND	NA	109	aff_espinosai	yes
Epipedobates	boulengeri	0.72096	-80.09117	Caimito	Ecuador	QCAZA40369	--	M	M	NA	518	aff_espinosai	yes
Epipedobates	boulengeri	0.6079166	-79.9505	La Tortuga	Ecuador	QCAZ24940	--	ND	ND	NA	87	aff_espinosai	yes
Epipedobates	boulengeri	0.6079166	-79.9505	La Tortuga	Ecuador	QCAZ24937	--	ND	ND	NA	91	aff_espinosai	yes
Epipedobates	boulengeri	0.10421	-79.10278	Maldonado	Ecuador	QCAZA23969	--	ND	ND	NA	544	aff_espinosai	yes
Epipedobates	boulengeri	1.26838	-78.80673	San Lorenzo	Ecuador	QCAZA23098	--	ND	ND	NA	51	boulengeriSS	yes
Epipedobates	boulengeri	1.26838	-78.80673	San Lorenzo	Ecuador	QCAZA23099	--	ND	ND	NA	51	boulengeriSS	yes
Epipedobates	boulengeri	1.052983	-78.70741	Urbina	Ecuador	QCAZA32077	--	ND	ND	NA	136	boulengeriSS	yes
Epipedobates	boulengeri	-0.702729	-79.05681	Pucayacu	Ecuador	QCAZA40648	--	ND	ND	NA	976	espinosai	yes
Epipedobates	boulengeri	-0.69549	-79.04919	Pucayacu	Ecuador	QCAZA50458	--	ND	ND	NA	1066	espinosai	yes
